# Evolutionary origin of prolonged delayed fertilization in the Fagaceae

**DOI:** 10.64898/2026.01.15.699616

**Authors:** Takenori Shagawa, Chihiro Myotoishi, Tetsukazu Yahara, Ryosuke Imai, Min Deng, Akiko Satake

## Abstract

The temporal organization of flowering, fertilization, and fruiting is a fundamental axis of life-history evolution in angiosperms. While most species complete fruit development within a single growing season (“1-year fruiting”), many Fagaceae species delay fertilization and fruit maturation until the year following flowering (“2-year fruiting”). Despite its ecological prevalence, the evolutionary origins of this strategy and its coordination with other functional traits remain poorly understood. In this study, we investigated the evolutionary origins of the two-year fruiting strategy by reconstructing ancestral states on a phylogeny comprising 88 species that represent all eight genera of Fagaceae. We further employed phylogenetic comparative analyses to test whether the fruiting trait is evolutionarily constrained by pollination mode (animal versus wind-pollinated) or leaf habit (evergreen versus deciduous). Our results support a single origin of 2-year fruiting in the common ancestor of the major clade excluding *Fagus* and *Trigonobalanus*, followed by multiple independent reversions to 1-year fruiting in lineages including *Castanea*, *Quercus*, and *Castanopsis*. Ancestral-state reconstructions of pollination mode and leaf habit strongly support entomophily and an evergreen leaf habit as ancestral traits of Quercoideae, predating the emergence of the 2-year fruiting strategy. Although entomophily and evergreen habit were ancestral in Quercoideae, our correlation analyses indicate that transitions in fruiting strategy did not depend on changes in these traits. These results provide macroevolutionary evidence that extreme extensions of the interval between pollination and fertilization can be evolutionarily stable yet rarely re-evolve once lost over long evolutionary timescales.
