## Supplementary material for "Evolutionary origin of prolonged delayed fertilization in the Fagaceae": Suppementary Table 1

### Sheet: Table S1_v2
Table S1. List of Fagaceae species analyzed and their trait information.
Taxon ID	Taxon ID of Zhou et al. 2022	Family	Genus	Section	Fruiting traits	Pollination traits	Leaf traits	Remarks	References
Betula pendula (genome)	Betula pendula (genome)	Betulaceae	Betula	-	1-year	AN	DEC		Flora of China (Brach and Song, 2006)
Castanea dentata	Castanea dentata	Fagaceae	Castanea	-	1-year	EN	DEC		Flora of North America (Nixon, 1997)
Castanea henryi	Castanea henryi	Fagaceae	Castanea	-	1-year	EN	DEC		Flora of China (Brach and Song, 2006)
Castanea mollissima (genome)	Castanea mollissima (genome)	Fagaceae	Castanea	-	1-year	EN	DEC		Flora of China (Brach and Song, 2006)
Castanea pumila_1	Castanea pumila_1	Fagaceae	Castanea	-	1-year	EN	DEC		Flora of North America (Nixon, 1997)
Castanea seguinii	Castanea seguinii	Fagaceae	Castanea	-	1-year	EN	DEC		Flora of China (Brach and Song, 2006)
Castanopsis carlesii_1	Castanopsis carlesii_1	Fagaceae	Castanopsis	-	2-year	EN	EVE		Flora of China (Brach and Song, 2006)
Castanopsis eyrei	Castanopsis eyrei	Fagaceae	Castanopsis	-	2-year	EN	EVE		Flora of China (Brach and Song, 2006)
Castanopsis fabri	Castanopsis fabri	Fagaceae	Castanopsis	-	2-year	EN	EVE		Flora of China (Brach and Song, 2006)
Castanopsis fargesii	Castanopsis fargesii	Fagaceae	Castanopsis	-	2-year	EN	EVE		Flora of China (Brach and Song, 2006)
Castanopsis fissa	Castanopsis fissa	Fagaceae	Castanopsis	-	1-year	EN	EVE		Flora of China (Brach and Song, 2006)
Castanopsis hainanensis	Castanopsis hainanensis	Fagaceae	Castanopsis	-	2-year	EN	EVE		Flora of China (Brach and Song, 2006)
Castanopsis hystrix	Castanopsis hystrix	Fagaceae	Castanopsis	-	2-year	EN	EVE		Flora of China (Brach and Song, 2006)
Castanopsis jucunda_1	Castanopsis jucunda_1	Fagaceae	Castanopsis	-	2-year	EN	EVE		Flora of China (Brach and Song, 2006)
Castanopsis lamontii	Castanopsis lamontii	Fagaceae	Castanopsis	-	2-year	EN	EVE		Flora of China (Brach and Song, 2006)
Castanopsis nigrescens	Castanopsis nigrescens	Fagaceae	Castanopsis	-	2-year	EN	EVE		Flora of China (Brach and Song, 2006)
Castanopsis orthacantha	Castanopsis orthacantha	Fagaceae	Castanopsis	-	2-year	EN	EVE		Flora of China (Brach and Song, 2006)
Castanopsis sclerophylla_1	Castanopsis sclerophylla_1	Fagaceae	Castanopsis	-	1-year	EN	EVE		Flora of China (Brach and Song, 2006)
Chrysolepis chyrsophylla	Chrysolepis chyrsophylla	Fagaceae	Chrysolepis	-	2-year	EN	EVE		Flora of North America (Nixon, 1997); Crepet and Nixon (1989); Yao et al. (2023)
Chrysolepis sempervirens	Chrysolepis sempervirens	Fagaceae	Chrysolepis	-	2-year	EN	EVE		Flora of North America (Nixon, 1997); Crepet and Nixon (1989); Yao et al. (2023)
Fagus lucida_1	Fagus lucida_1	Fagaceae	Fagus	-	1-year	AN	DEC		Flora of China (Brach and Song, 2006)
Fagus sylvatica (genome)	Fagus sylvatica (genome)	Fagaceae	Fagus	-	1-year	AN	DEC		Crepet and Nixon (1989)
Lithocarpus amygdalifolius	Lithocarpus amygdalifolius	Fagaceae	Lithocarpus	-	2-year	EN	EVE		Flora of China (Brach and Song, 2006)
Lithocarpus calophyllus	Lithocarpus calophyllus	Fagaceae	Lithocarpus	-	2-year	EN	EVE		Flora of China (Brach and Song, 2006)
Lithocarpus corneus	Lithocarpus corneus	Fagaceae	Lithocarpus	-	2-year	EN	EVE	The fruiting trait datum was judged based on the specimen examination.	Flora of China (Brach and Song, 2006)
Lithocarpus haipinii	Lithocarpus haipinii	Fagaceae	Lithocarpus	-	2-year	EN	EVE		Flora of China (Brach and Song, 2006)
Lithocarpus hancei	Lithocarpus hancei	Fagaceae	Lithocarpus	-	2-year	EN	EVE		Flora of China (Brach and Song, 2006)
Lithocarpus longanoides	Lithocarpus longanoides	Fagaceae	Lithocarpus	-	2-year	EN	EVE		Flora of China (Brach and Song, 2006)
Lithocarpus longipedicellatus	Lithocarpus longipedicellatus	Fagaceae	Lithocarpus	-	2-year	EN	EVE		Flora of China (Brach and Song, 2006)
Lithocarpus tephrocarpus	Lithocarpus tephrocarpus	Fagaceae	Lithocarpus	-	2-year	EN	EVE	The fruiting trait datum was judged based on the original observation.	Flora of China (Brach and Song, 2006)
Lithocarpus truncatus	Lithocarpus truncatus	Fagaceae	Lithocarpus	-	2-year	EN	EVE		Flora of China (Brach and Song, 2006)
Lithocarpus uvariifolius	Lithocarpus uvariifolius	Fagaceae	Lithocarpus	-	2-year	EN	EVE		Flora of China (Brach and Song, 2006)
Notholithocarpus densiflorus_1	Notholithocarpus densiflorus_1	Fagaceae	Notholithocarpus	-	2-year	EN	EVE		Flora of North America (Nixon, 1997); Wright and Dodd (2013)
Quercus acutissima_1	Quercus acutissima_1	Fagaceae	Quercus	Cerris	2-year	AN	DEC		Flora of China (Brach and Song, 2006)
Quercus agrifolia	Quercus agrifolia	Fagaceae	Quercus	Lobatae	1-year	AN	EVE		Flora of North America (Nixon, 1997)
Quercus alba_1	Quercus alba_1	Fagaceae	Quercus	Quercus	1-year	AN	DEC		Flora of North America (Nixon, 1997)
Quercus aliena_1	Quercus aliena_1	Fagaceae	Quercus	Quercus	1-year	AN	DEC		Flora of China (Brach and Song, 2006)
Quercus aquifolioides_1	Quercus aquifolioides_1	Fagaceae	Quercus	Ilex	2-year	AN	EVE	The fruiting trait datum was judged based on the specimen examination.	Flora of China (Brach and Song, 2006); Wilson (1916)
Quercus canariensis	Quercus canariensis	Fagaceae	Quercus	Quercus	1-year	AN	DEC		Vicioso (1950); Tessier et al. (1993)
Quercus castaneifolia	Quercus castaneifolia	Fagaceae	Quercus	Cerris	2-year	AN	DEC (SUB)		Rix and Kirkham (2009)
Quercus cerris_1	Quercus cerris_1	Fagaceae	Quercus	Cerris	2-year	AN	DEC		Jones (1959); Hedge and Yaltirik (1994); Sancho-Knapik et al. (2021)
Quercus championii	Quercus championii	Fagaceae	Quercus	Cyclobalanopsis	1-year	AN	EVE		Flora of China (Brach and Song, 2006)
Quercus chenii_1	Quercus chenii_1	Fagaceae	Quercus	Cerris	2-year	AN	DEC		Flora of China (Brach and Song, 2006)
Quercus chrysolepis	Quercus chrysolepis	Fagaceae	Quercus	Protobalanus	2-year	AN	EVE		Flora of North America (Nixon, 1997)
Quercus chungii	Quercus chungii	Fagaceae	Quercus	Cyclobalanopsis	2-year	AN	EVE	The fruiting trait datum was judged based on the specimen examination.	Flora of China (Brach and Song, 2006)
Quercus dentata_1	Quercus dentata_1	Fagaceae	Quercus	Quercus	1-year	AN	DEC		Flora of China (Brach and Song, 2006)
Quercus dolicholepis	Quercus dolicholepis	Fagaceae	Quercus	Ilex	2-year	AN	EVE		Flora of China (Brach and Song, 2006)
Quercus edithae	Quercus edithiae	Fagaceae	Quercus	Cyclobalanopsis	2-year	AN	EVE	The fruiting trait datum was judged based on the specimen examination.	Flora of China (Brach and Song, 2006)
Quercus ellipsoidalis	Quercus ellipsoidalis	Fagaceae	Quercus	Lobatae	2-year	AN	DEC		Flora of North America (Nixon, 1997)
Quercus engelmannii	Quercus engelmannii	Fagaceae	Quercus	Quercus	1-year	AN	EVE (SUB)		Flora of North America (Nixon, 1997)
Quercus engleriana	Quercus engleriana	Fagaceae	Quercus	Ilex	2-year	AN	EVE	The fruiting trait datum was judged based on the specimen examination.	Flora of China (Brach and Song, 2006)
Quercus fabri_1	Quercus fabri_1	Fagaceae	Quercus	Quercus	1-year	AN	DEC		Flora of China (Brach and Song, 2006)
Quercus macrocalyx	Quercus fleuryi	Fagaceae	Quercus	Cyclobalanopsis	2-year	AN	EVE	The fruiting trait datum was judged based on the specimen examination.	Flora of China (Brach and Song, 2006); Deng et al. (2006)
Quercus fusiformis	Quercus fusiformis	Fagaceae	Quercus	Virentes	1-year	AN	EVE (SUB)		Flora of North America (Nixon, 1997)
Quercus gilva	Quercus gilva	Fagaceae	Quercus	Cyclobalanopsis	1-year	AN	EVE		Flora of China (Brach and Song, 2006)
Quercus griffithii_1	Quercus griffithii_1	Fagaceae	Quercus	Quercus	1-year	AN	DEC		Flora of China (Brach and Song, 2006)
Quercus guyavaefolia	Quercus guyavaefolia	Fagaceae	Quercus	Ilex	2-year	AN	EVE		Flora of China (Brach and Song, 2006)
Quercus hui	Quercus hui	Fagaceae	Quercus	Cyclobalanopsis	2-year	AN	EVE	The fruiting trait datum was judged based on the specimen examination.	Flora of China (Brach and Song, 2006)
Quercus ilex_1	Quercus ilex_1	Fagaceae	Quercus	Ilex	1-year	AN	EVE		Hedge and Yaltirik (1994); Matia et al. (2003); de Rigo and Caudullo (2016); Sancho-Knapik et al. (2021)
Quercus kelloggii	Quercus kelloggii	Fagaceae	Quercus	Lobatae	2-year	AN	DEC		Flora of North America (Nixon, 1997)
Quercus liaotungensis_1	Quercus liaotungensis_1	Fagaceae	Quercus	Quercus	1-year	AN	DEC	Excuded from the analysis.
Quercus lobata (genome)	Quercus lobata (genome)	Fagaceae	Quercus	Quercus	1-year	AN	DEC		Flora of North America (Nixon, 1997)
Quercus mongolica_1	Quercus mongolica_1	Fagaceae	Quercus	Quercus	1-year	AN	DEC		Flora of China (Brach and Song, 2006)
Quercus monimotricha_1	Quercus monimotricha_1	Fagaceae	Quercus	Ilex	2-year	AN	EVE		Flora of China (Brach and Song, 2006)
Quercus myrsinaefolia	Quercus myrsinaefolia	Fagaceae	Quercus	Cyclobalanopsis	1-year	AN	EVE		Flora of China (Brach and Song, 2006)
Quercus pagoda	Quercus pagoda	Fagaceae	Quercus	Lobatae	2-year	AN	DEC		Flora of North America (Nixon, 1997)
Quercus palustris_1	Quercus palustris_1	Fagaceae	Quercus	Lobatae	2-year	AN	DEC		Flora of North America (Nixon, 1997)
Quercus patelliformis	Quercus patelliformis	Fagaceae	Quercus	Cyclobalanopsis	2-year	AN	EVE		Flora of China (Brach and Song, 2006)
Quercus petraea	Quercus petraea	Fagaceae	Quercus	Quercus	1-year	AN	DEC		Vicioso (1950); Tessier et al. (1993); Hedge and Yaltirik (1994); Sancho-Knapik et al. (2021)
Quercus pontica	Quercus pontica	Fagaceae	Quercus	Ponticae	1-year	AN	DEC	The fruiting trait datum was judged based on the specimen examination.	Hedge and Yaltirik (1994); Kutbay et al. (2009)
Quercus rehderiana_1	Quercus pseudosemecarpifolia_1	Fagaceae	Quercus	Ilex	2-year	AN	EVE		Flora of China (Brach and Song, 2006)
Quercus pseudosetulosa	Quercus pseudosetulosa	Fagaceae	Quercus	Ilex	2-year	AN	EVE		Deng et al. (2024)
Quercus pubescens	Quercus pubescens	Fagaceae	Quercus	Quercus	1-year	AN	DEC		Tessier et al. (1993); Hedge and Yaltirik (1994); Tonioli et al. (2000)
Quercus robur (genome)	Quercus robur (genome)	Fagaceae	Quercus	Quercus	1-year	AN	DEC		Flora of China (Brach and Song, 2006); Flora of North America (Nixon, 1997); Vicioso (1950); Tessier et al. (1993); Hedge and Yaltirik (1994); Sancho-Knapik et al. (2021)
Quercus rubra_1	Quercus rubra_1	Fagaceae	Quercus	Lobatae	2-year	AN	DEC		Flora of North America (Nixon, 1997)
Quercus rugosa_1	Quercus rugosa_1	Fagaceae	Quercus	Quercus	1-year	AN	EVE		Flora of North America (Nixon, 1997)
Quercus sadleriana	Quercus sadleriana	Fagaceae	Quercus	Ponticae	1-year	AN	EVE		Flora of North America (Nixon, 1997)
Quercus senescens_1	Quercus senescens_1	Fagaceae	Quercus	Ilex	2-year	AN	EVE	The fruiting trait datum was judged based on the specimen examination.	Flora of China (Brach and Song, 2006)
Quercus serrata_1	Quercus serrata_1	Fagaceae	Quercus	Quercus	1-year	AN	DEC		Flora of China (Brach and Song, 2006)
Quercus spinosa	Quercus spinosa	Fagaceae	Quercus	Ilex	2-year	AN	EVE		Flora of China (Brach and Song, 2006)
Quercus suber (genome)	Quercus suber (genome)	Fagaceae	Quercus	Cerris	1-year & 2-year	AN	EVE		Elena-Rossello et. al. (1993); Díaz-Fernμndez et al. (2004); Sancho-Knapik et al. (2021)
Quercus texana	Quercus texana	Fagaceae	Quercus	Lobatae	2-year	AN	DEC		Flora of North America (Nixon, 1997)
Quercus tiaoloshanica	Quercus tiaoloshanica	Fagaceae	Quercus	Cyclobalanopsis	2-year	AN	EVE		Flora of China (Brach and Song, 2006); Chun and How (1958)
Quercus tomentella	Quercus tomentella	Fagaceae	Quercus	Protobalanus	2-year	AN	EVE		Flora of North America (Nixon, 1997)
Quercus vacciniifolia	Quercus vacciniifolia	Fagaceae	Quercus	Protobalanus	2-year	AN	EVE		Flora of North America (Nixon, 1997)
Quercus variabilis_1	Quercus variabilis_1	Fagaceae	Quercus	Cerris	2-year	AN	DEC		Flora of China (Brach and Song, 2006)
Quercus virginiana	Quercus virginiana	Fagaceae	Quercus	Virentes	1-year	AN	EVE (SUB)		Flora of North America (Nixon, 1997)
Trigonobalanus doichangensis_1	Trigonobalanus doichangensis_1	Fagaceae	Trigonobalanus	-	1-year	AN	EVE		Flora of China (Brach and Song, 2006); Crepet and Nixon (1989)
Trigonobalanus excelsa	Trigonobalanus excelsa	Fagaceae	Trigonobalanus	-	UN	UN	UN	Excuded from the analysis.
Trigonobalanus verticillata	Trigonobalanus verticillata	Fagaceae	Trigonobalanus	-	1-year	EN	EVE	The fruiting trait datum was judged based on the specimen examination.	Soepadmo (1972); Crepet and Nixon (1989)
Abbreviations.
1-year: 1-year fruiting
2-year: 2-year fruiting
AN: Anemophily
EN: Entomophily
DEC: Deciduous
EVE: Evergreen
SUB: Subevergreen
UN: Unknown
Note.
This table summarizes the currently accepted scientific names (Taxon ID) and traits potentially associated with delayed fertilization (fruiting, pollination, and leafing traits) for the 90 Fagaceae species examined by Zhou et al. (2022). Because ancestral state reconstruction cannot accommodate multiple states for a single trait in BayesTraits, each species was assigned a single state. Castanea M…
References.
Brach, A. R., and Song, H. 2006. “eFloras: New directions for online floras exemplified by the Flora of China Project.” Taxon 55(1): 188–192. https://doi.org/10.2307/25065540
Chun, W. Y., and How, F. C. 1958. “Contributions to the Flora of South China (I).” Journal of Systematics and Evolution 7(1): 1–90. https://www.jse.ac.cn/EN/Y1958/V7/I1/1
Crepet, W. L., and Nixon, K. C. 1989. “Earliest megafossil evidence of Fagaceae: phylogenetic and biogeographic implications.” American Journal of Botany 76(6): 842–855. https://doi.org/10.2307/2444540
de Rigo, D., and Caudullo, G. 2016. “Quercus ilex in Europe: distribution, habitat, usage and threats.” In: San-Miguel-Ayanz, J., de Rigo, D., Caudullo, G., Houston Durrant, T., Mauri, A. (Eds.), European Atlas of Forest Tree Species. Publ. Off. EU, Luxembourg: e014bcd+.
Deng, M., Lin, L., Liu, L., Huang, S., Tu, Y., Lu, Z., and Huang, J. 2024. “Quercus zhekunii M.Deng & J.Huang, a new sclerophyllous oak from Guangxi, southwest China.” Nordic Journal of Botany 2025(6): e04512. https://doi.org/10.1111/njb.04512
Deng, M., Zhou, Z. K., Coombes, A. 2006. “Taxonomic notes on the genus Cyclobalanopsis (Fagaceae).” Annales Botanici Fennici 43(1): 57–61. http://ir.kib.ac.cn/handle/151853/3271
Díaz-Fernμndez, P. M., Climent, J., Gil, L. 2004. “Biennial acorn maturation and its relationship with flowering phenology in Iberian populations of Quercus suber.” Trees 18(6): 615–621. https://doi.org/10.1007/s00468-004-0325-z
Elena-Rossello, J. A., de Rio, J. M., Valdecantos, J. L. G., Santamaria, I. G. 1993. “Ecological aspects of the floral phenology of the cork-oak (Q. suber L.): Why do annual and biennial biotypes appear?” Annals of Forest Science 50: 114s–121s. https://doi.org/10.1051/forest:19930710
Hedge, I. C., and Yaltirik, F. 1994. “The oaks of Turkey.” International Oaks 5: 3–21. https://www.internationaloaksociety.org/sites/default/files//files/IO/IOS%20Journal%20%235/Intl%20Oaks%20%235%20-%20p.3-22%20-%20The%20Oaks%20of%20Turkey.pdf
Jones E. W. 1959. “Quercus L.” Journal of Ecology 47(1): 169–222. https://doi.org/10.2307/2257253
Kutbay, G., Merev, N., Ok, T., and Ozbucak, T. 2009. “Some ecological traits and relationships of these traits with wood anatomy in Quercus pontica C. Koch.” Pakistan Journal of Botany 41(5): 2445–2454.
Mantia, T. L., Cullotta, S., Garfì, G. 2003. “Phenology and growth of Quercus ilex L. in different environmental conditions in Sicily (Italy).” Ecologia Mediterranea 29(1): 15–25. https://www.persee.fr/doc/ecmed_0153-8756_2003_num_29_1_1525
Nixon, K. C. 1997. “Fagaceae.” In: Flora of North America Editorial Committee (Eds.), Flora of North America 3. Oxford University Press, New York. 436–506. http://floranorthamerica.org/Fagaceae [2025.02.06 accessed.]
Rix, M., and Kirkham, T. 2009. “640. QUERCUS CASTANEIFOLIA: Fagaceae.” Curtis's Botanical Magazine 26(1/2): 54–63. https://doi.org/10.1111/j.1467-8748.2009.01636.x
Sancho-Knapik, D., Escudero, A., Mediavilla, S., Scoffoni, C., Zailaa, J., Cavender-Bares, J., Álvarez-Arenas, T. G., Molins, A., Alonso-Forn, D., Ferrio, J. P., Peguero-Pina, J. J., and Gil-Pelegrín E. 2021. “Deciduous and evergreen oaks show contrasting adaptive responses in leaf mass per area across environments.” New Phytologist 230(2): 521–534. https://doi.org/10.1111/nph.17151
Tessier, L., Nola, P., and Serre-Bacher, F. 1993. “Deciduous Quercus in the Mediterranean region: tree-ring/climate relationships.” New Phytologist 126(2): 355–367. https://doi.org/10.1111/j.1469-8137.1994.tb03955.x
Tonioli, M., Escarré, J., Lepart, J., and Speranza, M. 2000. “Facilitation and competition affecting the regeneration of Quercus pubescens Willd.” Ecoscience 8(3): 381–391. https://doi.org/10.1080/11956860.2001.11682666
Vicioso, C. 1950. “Revisión del género Quercus en España.” Ministerio de Agricultura. Dirección General de Montes, Caza y Pesca Fluvial. Instituto Forestal de Investigaciones y Experiencias, Año XXI. No. 51. Madrid, Spain. 1–194.
Wilson, E. H. 1916. “Plantae Wilsonianae: an enumeration of the woody plants collected in western China for the Arnold arboretum of Harvard university during the years 1907, 1908, and 1910.” In Sargent, CS. (Eds.) Publications of the Arnold arboretum, No. 4, 3(2). The University press, Cambridge, MA, USA. 189–420. https://doi.org/10.5962/bhl.title.191
Wright, J. W., and Dodd, R. S. 2013. “Could tanoak mortality affect insect biodiversity? Evidence for insect pollination in tanoaks.” Madroño 60(2): 87–94. https://doi.org/10.3120/0024-9637-60.2.87
Yao, K., Deng, M., Lin, L., Hu, J., Yang, X., Li, Q., and Feng, Z. 2023. “The fertilization process in Lithocarpus dealbatus (Fagaceae) and its implication on the sexual reproduction evolution of Fagales.” Planta 258(2): 23. https://doi.org/10.1007/s00425-023-04178-0

### Sheet: Sheet2
Supplemental Table 1: Taxa and its traits information using for ASR in Fagaceae
Taxon ID	Taxon ID of Zhou et al. 2022	Species Name	Family	Genus	Section	Phenology data	Fruiting traits	Pollination traits	Leaf traits	Reference	Remarks
Betula pendula (genome)	Betula pendula (genome)	Betula pendula	Betulaceae	Betula	-	Fl. Jun-Jul, fr. Jul-Aug.	1-yr fruiting	Anemophily	Deciduous	Flora of China
Castanea dentata	Castanea dentata	Castanea dentata	Fagaceae	Castanea	-	maturation in 1st year following pollination (termed annual by many authors)	1-yr fruiting	Entomophily	Deciduous	Flora of North America
Castanea henryi	Castanea henryi	Castanea henryi	Fagaceae	Castanea	-	Fl. May-Jul, fr. Sep-Oct.	1-yr fruiting	Entomophily	Deciduous	Flora of China
Castanea mollissima (genome)	Castanea mollissima (genome)	Castanea mollissima	Fagaceae	Castanea	-	Fl. Apr-Jun, fr. Aug-Oct.	1-yr fruiting	Entomophily	Deciduous	Flora of China
Castanea pumila_1	Castanea pumila_1	Castanea pumila	Fagaceae	Castanea	-	maturation in 1st year following pollination (termed annual by many authors)	1-yr fruiting	Entomophily	Deciduous	Flora of North America
Castanea seguinii	Castanea seguinii	Castanea seguinii	Fagaceae	Castanea	-	Fl. May-Jul, fr. Sep-Nov.	1-yr fruiting	Entomophily	Deciduous	Flora of China
Castanopsis carlesii_1	Castanopsis carlesii_1	Castanopsis carlesii	Fagaceae	Castanopsis	-	Fl. Mar-Jun, fr. Sep-Nov of following year.	2-yr fruiting	Entomophily	Evergreen	Flora of China
Castanopsis eyrei	Castanopsis eyrei	Castanopsis eyrei	Fagaceae	Castanopsis	-	Fl. Apr-Jun, fr. Sep-Nov of following year.	2-yr fruiting	Entomophily	Evergreen	Flora of China
Castanopsis fabri	Castanopsis fabri	Castanopsis fabri	Fagaceae	Castanopsis	-	Fl. Apr-May, fr. Sep-Nov of following year.	2-yr fruiting	Entomophily	Evergreen	Flora of China
Castanopsis fargesii	Castanopsis fargesii	Castanopsis fargesii	Fagaceae	Castanopsis	-	Fl. Apr-Jun and Aug-Oct, fr. Apr-Oct of following year.	2-yr fruiting	Entomophily	Evergreen	Flora of China
Castanopsis fissa	Castanopsis fissa	Castanopsis fissa	Fagaceae	Castanopsis	-	Fl. Apr-Jun, fr. Oct-Dec.	1-yr fruiting	Entomophily	Evergreen	Flora of China
Castanopsis hainanensis	Castanopsis hainanensis	Castanopsis hainanensis	Fagaceae	Castanopsis	-	Fl. Mar-Apr, fr. Aug-Oct of following year.	2-yr fruiting	Entomophily	Evergreen	Flora of China
Castanopsis hystrix	Castanopsis hystrix	Castanopsis hystrix	Fagaceae	Castanopsis	-	Fl. Apr-Jun, fr. Aug-Nov of following year.	2-yr fruiting	Entomophily	Evergreen	Flora of China
Castanopsis jucunda_1	Castanopsis jucunda_1	Castanopsis jucunda	Fagaceae	Castanopsis	-	Fl. Apr-May, fr. Aug-Oct of following year.	2-yr fruiting	Entomophily	Evergreen	Flora of China
Castanopsis lamontii	Castanopsis lamontii	Castanopsis lamontii	Fagaceae	Castanopsis	-	Fl. Mar-May, fr. Sep-Nov of following year.	2-yr fruiting	Entomophily	Evergreen	Flora of China
Castanopsis nigrescens	Castanopsis nigrescens	Castanopsis nigrescens	Fagaceae	Castanopsis	-	Fl. May-Jun, fr. Sep-Oct of following year.	2-yr fruiting	Entomophily	Evergreen	Flora of China
Castanopsis orthacantha	Castanopsis orthacantha	Castanopsis orthacantha	Fagaceae	Castanopsis	-	Fl. Apr-May, fr. Sep-Nov of following year.	2-yr fruiting	Entomophily	Evergreen	Flora of China
Castanopsis sclerophylla_1	Castanopsis sclerophylla_1	Castanopsis sclerophylla	Fagaceae	Castanopsis	-	Fl. Apr-May, fr. Oct-Nov.	1-yr fruiting	Entomophily	Evergreen	Flora of China
Chrysolepis chyrsophylla	Chrysolepis chyrsophylla	Chrysolepis chyrsophylla	Fagaceae	Chrysolepis	-	maturation in 2d year following pollination (termed biennial by many authors)	2-yr fruiting	Entomophily	Evergreen	Flora of North America Crepet & Nixon 1989 Yao et al. 2023
Chrysolepis sempervirens	Chrysolepis sempervirens	Chrysolepis sempervirens	Fagaceae	Chrysolepis	-	maturation in 2d year following pollination (termed biennial by many authors)	2-yr fruiting	Entomophily	Evergreen	Flora of North America Crepet & Nixon 1989 Yao et al. 2023
Fagus lucida_1	Fagus lucida_1	Fagus lucida	Fagaceae	Fagus	-	Fl. Apr-May, fr. Sep-Oct.	1-yr fruiting	Anemophily	Deciduous	Flora of China
Fagus sylvatica (genome)	Fagus sylvatica (genome)	Fagus sylvatica	Fagaceae	Fagus	-	?	1-yr fruiting	Anemophily	Deciduous	Crepet & Nixon 1989	<Fagus sylvaticaの開花・結実に関する論文を引用する
Lithocarpus amygdalifolius	Lithocarpus amygdalifolius	Lithocarpus amygdalifolius	Fagaceae	Lithocarpus	-	Fl. Mar-Sep, fr. Aug-Dec of following year.	2-yr fruiting	Entomophily	Evergreen	Flora of China
Lithocarpus calophyllus	Lithocarpus calophyllus	Lithocarpus calophyllus	Fagaceae	Lithocarpus	-	Fl. Jun-Jul, fr. Aug-Sep of following year.	2-yr fruiting	Entomophily	Evergreen	Flora of China
Lithocarpus corneus	Lithocarpus corneus	Lithocarpus corneus	Fagaceae	Lithocarpus	-	Fl. May-Jul, fr. maturing on 1-year-old branchlets.	2-yr fruiting	Entomophily	Evergreen	Flora of China Specimen observation	<標本確認済
Lithocarpus haipinii	Lithocarpus haipinii	Lithocarpus haipinii	Fagaceae	Lithocarpus	-	Fl. Jul-Aug, fr. Jul-Aug of following year.	2-yr fruiting	Entomophily	Evergreen	Flora of China
Lithocarpus hancei	Lithocarpus hancei	Lithocarpus hancei	Fagaceae	Lithocarpus	-	Fl. Jul-Aug, fr. Aug-Nov of following year.	2-yr fruiting	Entomophily	Evergreen	Flora of China
Lithocarpus longanoides	Lithocarpus longanoides	Lithocarpus longanoides	Fagaceae	Lithocarpus	-	Fl. Jul-Oct, fr. Jul-Oct of following year.	2-yr fruiting	Entomophily	Evergreen	Flora of China
Lithocarpus longipedicellatus	Lithocarpus longipedicellatus	Lithocarpus longipedicellatus	Fagaceae	Lithocarpus	-	Fl. Oct-Jan, fr. Oct-Jan of following year.	2-yr fruiting	Entomophily	Evergreen	Flora of China
Lithocarpus tephrocarpus	Lithocarpus tephrocarpus	Lithocarpus tephrocarpus	Fagaceae	Lithocarpus	-	Fl. July-Aug, fr. Oct. of following year	2-yr fruiting	Entomophily	Evergreen	Flora of China Original observation
Lithocarpus truncatus	Lithocarpus truncatus	Lithocarpus truncatus	Fagaceae	Lithocarpus	-	Fl. Jun-Aug, fr. Aug-Oct of following year.	2-yr fruiting	Entomophily	Evergreen	Flora of China
Lithocarpus uvariifolius	Lithocarpus uvariifolius	Lithocarpus uvariifolius	Fagaceae	Lithocarpus	-	Fl. May-Jul, fr. Oct-Dec of following year.	2-yr fruiting	Entomophily	Evergreen	Flora of China
Notholithocarpus densiflorus_1	Notholithocarpus densiflorus_1	Notholithocarpus densiflorus	Fagaceae	Notholithocarpus	-	Fruits: maturation in 2d year following pollination	2-yr fruiting	Entomophily	Evergreen	Flora of North America Wright 2013
Quercus acutissima_1	Quercus acutissima_1	Quercus acutissima	Fagaceae	Quercus	Cerris	Fl. Mar-Apr, fr. Sep-Oct of following year.	2-yr fruiting	Anemophily	Deciduous	Flora of China
Quercus agrifolia	Quercus agrifolia	Quercus agrifolia	Fagaceae	Quercus	Lobatae	Acorns annual	1-yr fruiting	Anemophily	Evergreen	Flora of North America
Quercus alba_1	Quercus alba_1	Quercus alba	Fagaceae	Quercus	Quercus	maturation annual	1-yr fruiting	Anemophily	Deciduous	Flora of North America
Quercus aliena_1	Quercus aliena_1	Quercus aliena	Fagaceae	Quercus	Quercus	Fl. Mar-May, fr. Sep-Nov.	1-yr fruiting	Anemophily	Deciduous	Flora of China
Quercus aquifolioides_1	Quercus aquifolioides_1	Quercus aquifolioides	Fagaceae	Quercus	Ilex	Fl. May-Jun, fr. Sep-Oct. Fructus biennes	2-yr fruiting	Anemophily	Evergreen	Flora of China Wilson 1916 Spesimen observation	<標本確認済
Quercus canariensis	Quercus canariensis	Quercus canariensis	Fagaceae	Quercus	Quercus	Florece en abril y mayo, madurando sus frutos en octubre y no- viembre.	1-yr fruiting	Anemophily	Deciduous	Vicioso 1950 Tessier et al. 1993
Quercus castaneifolia	Quercus castaneifolia	Quercus castaneifolia	Fagaceae	Quercus	Cerris	Flowering April–May, with the expanding leaves; fruiting September – October.	2-yr fruiting	Anemophily	Deciduous Subevergreen	Rix & Kirkham 2009
Quercus cerris_1	Quercus cerris_1	Quercus cerris	Fagaceae	Quercus	Cerris	Acorns take 2 years to ripen.	2-yr fruiting	Anemophily	Deciduous	Jones 1959 Hedge IC & Yaltirik. 1994 Sancho-Knapik et al. 2021
Quercus championii	Quercus championii	Quercus championii	Fagaceae	Quercus	Cyclobalanopsis	Fl. Dec-Mar, fr. Nov-Dec.	1-yr fruiting	Anemophily	Evergreen	Flora of China
Quercus chenii_1	Quercus chenii_1	Quercus chenii	Fagaceae	Quercus	Cerris	Fl. Apr, fr. Oct of following year.	2-yr fruiting	Anemophily	Deciduous	Flora of China
Quercus chrysolepis	Quercus chrysolepis	Quercus chrysolepis	Fagaceae	Quercus	Protobalanus	Acorns: maturation biennial	2-yr fruiting	Anemophily	Evergreen	Flora of North America
Quercus chungii	Quercus chungii	Quercus chungii	Fagaceae	Quercus	Cyclobalanopsis	Fl. Apr, fr. Oct-Nov of folowwing year!	2-yr fruiting	Anemophily	Evergreen	Flora of China Specimen observation	<標本確認済
Quercus dentata_1	Quercus dentata_1	Quercus dentata	Fagaceae	Quercus	Quercus	Fl. Apr-May, fr. Sep-Oct.	1-yr fruiting	Anemophily	Deciduous	Flora of China
Quercus dolicholepis	Quercus dolicholepis	Quercus dolicholepis	Fagaceae	Quercus	Ilex	Fl. Mar-May, fr. Oct of following year.	2-yr fruiting	Anemophily	Evergreen	Flora of China
Quercus edithae	Quercus edithiae	Quercus edithae	Fagaceae	Quercus	Cyclobalanopsis	Fr. Oct-Dec.	2-yr fruiting	Anemophily	Evergreen	Flora of China Specimen observation	<標本確認済
Quercus ellipsoidalis	Quercus ellipsoidalis	Quercus ellipsoidalis	Fagaceae	Quercus	Lobatae	Acorns biennial	2-yr fruiting	Anemophily	Deciduous	Flora of North America
Quercus engelmannii	Quercus engelmannii	Quercus engelmannii	Fagaceae	Quercus	Quercus	maturation annual	1-yr fruiting	Anemophily	Subevergreen	Flora of North America
Quercus engleriana	Quercus engleriana	Quercus engleriana	Fagaceae	Quercus	Ilex	Fl. May-Jun, fr. Nov.	2-yr fruiting	Anemophily	Evergreen	Flora of China Specimen observation	<標本確認済
Quercus fabri_1	Quercus fabri_1	Quercus fabri	Fagaceae	Quercus	Quercus	Fl. Apr, fr. Oct.	1-yr fruiting	Anemophily	Deciduous	Flora of China
Quercus macrocalyx	Quercus fleuryi	Quercus macrocalyx	Fagaceae	Quercus	Cyclobalanopsis	Fl. Mar-Apr, fr. Oct-Dec.	2-yr fruiting	Anemophily	Evergreen	Flora of China Deng et al. 2006 Specimen observation	<標本確認済
Quercus fusiformis	Quercus fusiformis	Quercus fusiformis	Fagaceae	Quercus	Virentis	maturation annual	1-yr fruiting	Anemophily	Subevergreen	Flora of North America
Quercus gilva	Quercus gilva	Quercus gilva	Fagaceae	Quercus	Cyclobalanopsis	Fl. May, fr. Oct.	1-yr fruiting	Anemophily	Evergreen	Flora of China
Quercus griffithii_1	Quercus griffithii_1	Quercus griffithii	Fagaceae	Quercus	Quercus	Fr. Sep-Oct.	1-yr fruiting	Anemophily	Deciduous	Flora of China
Quercus guyavaefolia	Quercus guyavaefolia	Quercus guyavaefolia	Fagaceae	Quercus	Ilex	Fl. May-Jul, fr. Sep-Nov of following year.	2-yr fruiting	Anemophily	Evergreen	Flora of China
Quercus hui	Quercus hui	Quercus hui	Fagaceae	Quercus	Cyclobalanopsis	Fl. Apr-May, fr. Oct-Dec.	2-yr fruiting	Anemophily	Evergreen	Flora of China Specimen observation	<標本確認済
Quercus ilex_1	Quercus ilex_1	Quercus ilex	Fagaceae	Quercus	Ilex	Fl. Apr-Jun, fr. Sep-Jan.	1-yr fruiting	Anemophily	Evergreen	Hedge IC & Yaltirik. 1994 Matia et al. 2003 de Rigo & Caudullo 2016 Sancho-Knapik et al. 2021
Quercus kelloggii	Quercus kelloggii	Quercus kelloggii	Fagaceae	Quercus	Lobatae	Acorns biennial	2-yr fruiting	Anemophily	Deciduous	Flora of North America
Quercus liaotungensis_1	Quercus liaotungensis_1	Quercus mongolica	Fagaceae	Quercus	Quercus	Fl. May-Jun, fr. Sep-Oct.	1-yr fruiting	Anemophily	Deciduous	Flora of China	This species is considered a synonym of Quercus mongolica. As Quercus mongolica is already included in this study, it was excluded from further analysis.
Quercus lobata (genome)	Quercus lobata (genome)	Quercus lobata	Fagaceae	Quercus	Quercus	maturation annual	1-yr fruiting	Anemophily	Deciduous	Flora of North America
Quercus mongolica_1	Quercus mongolica_1	Quercus mongolica	Fagaceae	Quercus	Quercus	Fl. May-Jun, fr. Sep-Oct.	1-yr fruiting	Anemophily	Deciduous	Flora of China
Quercus monimotricha_1	Quercus monimotricha_1	Quercus monimotricha	Fagaceae	Quercus	Ilex	Fl. Jun-Jul, fr. Sep of following year.	2-yr fruiting	Anemophily	Evergreen	Flora of China
Quercus myrsinaefolia	Quercus myrsinaefolia	Quercus myrsinaefolia	Fagaceae	Quercus	Cyclobalanopsis	Fl. Jun, fr. Oct.	1-yr fruiting	Anemophily	Evergreen	Flora of China
Quercus pagoda	Quercus pagoda	Quercus pagoda	Fagaceae	Quercus	Lobatae	Acorns biennial	2-yr fruiting	Anemophily	Deciduous	Flora of North America
Quercus palustris_1	Quercus palustris_1	Quercus palustris	Fagaceae	Quercus	Lobatae	Acorns biennial	2-yr fruiting	Anemophily	Deciduous	Flora of North America
Quercus patelliformis	Quercus patelliformis	Quercus patelliformis	Fagaceae	Quercus	Cyclobalanopsis	Fl. May-Jun, fr. Oct-Nov of following year.	2-yr fruiting	Anemophily	Evergreen	Flora of China
Quercus petraea	Quercus petraea	Quercus petraea	Fagaceae	Quercus	Quercus	Florece de abril a mayo, madurando sus frutos en septiembre y octubre.	1-yr fruiting	Anemophily	Deciduous	Vicioso 1950 Tessier et al. 1993 Hedge IC & Yaltirik. 1994 Sancho-Knapik et al. 2021
Quercus pontica	Quercus pontica	Quercus pontica	Fagaceae	Quercus	Ponticae	Flowering time: May-June Fruiting time: September!	1-yr fruiting	Anemophily	Deciduous	Hedge IC & Yaltirik. 1994 Kutbay et al. 2009 Specimen observation	<標本確認済
Quercus rehderiana_1	Quercus pseudosemecarpifolia_1	Quercus rehderiana	Fagaceae	Quercus	Ilex	Fl. May-Jun, fr. Oct-Nov of following year.	2-yr fruiting	Anemophily	Evergreen	Flora of China
Quercus pseudosetulosa	Quercus pseudosetulosa	Quercus pseudosetulosa	Fagaceae	Quercus	Ilex	Flowering: NA Fruiting time: next Aug.–Sept.	2-yr fruiting	Anemophily	Evergreen	Deng et al. 2024
Quercus pubescens	Quercus pubescens	Quercus pubescens	Fagaceae	Quercus	Quercus	Fl. Apr-May, fr. Oct-Nov.	1-yr fruiting	Anemophily	Deciduous	Tessier et al. 1993 Hedge IC & Yaltirik. 1994 Tonioli et al. 2000
Quercus robur (genome)	Quercus robur (genome)	Quercus robur	Fagaceae	Quercus	Quercus	Fl. May-Jun, fr. Sep-Oct.	1-yr fruiting	Anemophily	Deciduous	Flora of China Flora of North America Vicioso 1950 Tessier et al. 1993 Hedge IC & Yaltirik. 1994 Sancho-Knapik et al. 2021
Quercus rubra_1	Quercus rubra_1	Quercus rubra	Fagaceae	Quercus	Lobatae	Acorns biennial	2-yr fruiting	Anemophily	Deciduous	Flora of North America
Quercus rugosa_1	Quercus rugosa_1	Quercus rugosa	Fagaceae	Quercus	Quercus	maturation annual	1-yr fruiting	Anemophily	Evergreen	Flora of North America
Quercus sadleriana	Quercus sadleriana	Quercus sadleriana	Fagaceae	Quercus	Ponticae	maturation annual	1-yr fruiting	Anemophily	Evergreen	Flora of North America
Quercus senescens_1	Quercus senescens_1	Quercus senescens	Fagaceae	Quercus	Ilex	Fl. Apr-May, fr. Sep-Oct.	2-yr fruiting	Anemophily	Evergreen	Flora of China Specimen observation	<標本確認済
Quercus serrata_1	Quercus serrata_1	Quercus serrata	Fagaceae	Quercus	Quercus	Fl. Mar-Apr, fr. Sep-Oct.	1-yr fruiting	Anemophily	Deciduous	Flora of China
Quercus spinosa	Quercus spinosa	Quercus spinosa	Fagaceae	Quercus	Ilex	Fl. May-Aug, fr. Sep-Dec of following year.	2-yr fruiting	Anemophily	Evergreen	Flora of China
Quercus suber (genome)	Quercus suber (genome)	Quercus suber	Fagaceae	Quercus	Cerris	Fl: Apr-Aug, fr. Oct-Dec.	1-yr fruiting & 2-yr fruiting	Anemophily	Evergreen	Elena-Rossello et. al. 1993 Díaz-Fernμndez et al. 2004 Sancho-Knapik et al. 2021
Quercus texana	Quercus texana	Quercus texana	Fagaceae	Quercus	Lobatae	Acorns biennial	2-yr fruiting	Anemophily	Deciduous	Flora of North America
Quercus tiaoloshanica	Quercus tiaoloshanica	Quercus tiaoloshanica	Fagaceae	Quercus	Cyclobalanopsis	Fl. Jan-Feb, fr. Oct-Dec.	2-yr fruiting	Anemophily	Evergreen	Flora of China Chun & How 1958 Original observation
Quercus tomentella	Quercus tomentella	Quercus tomentella	Fagaceae	Quercus	Protobalanus	Acorns: maturation biennial	2-yr fruiting	Anemophily	Evergreen	Flora of North America
Quercus vacciniifolia	Quercus vacciniifolia	Quercus vacciniifolia	Fagaceae	Quercus	Protobalanus	Acorns: maturation biennial	2-yr fruiting	Anemophily	Evergreen	Flora of North America
Quercus variabilis_1	Quercus variabilis_1	Quercus variabilis	Fagaceae	Quercus	Cerris	Fl. Mar-Apr, fr. Sep-Oct of following year.	2-yr fruiting	Anemophily	Deciduous	Flora of China
Quercus virginiana	Quercus virginiana	Quercus virginiana	Fagaceae	Quercus	Virentis	maturation annual	1-yr fruiting	Anemophily	Subevergreen	Flora of North America
Trigonobalanus doichangensis_1	Trigonobalanus doichangensis_1	Trigonobalanus doichangensis	Fagaceae	Trigonobalanus	-	Fl. Nov, fr. Mar.	1-yr fruiting	Anemophily	Evergreen	Flora of China Crepet & Nixon 1989
Trigonobalanus excelsa	Trigonobalanus excelsa	Trigonobalanus excelsa	Fagaceae	Trigonobalanus	-	Unknown	Unknown	Unknown	Unknown		Trigonobalanus exelsa was excluded from the analysis due to insufficient data available for its inclusion.
Trigonobalanus verticillata	Trigonobalanus verticillata	Trigonobalanus verticillata	Fagaceae	Trigonobalanus	-	Flowering time: Mar-Apr, June, Sep-Nov Fruiting time: Feb-Jul, Oct!	1-yr fruiting	Entomophily	Evergreen	Soepadmo 1972 Crepet & Nixon 1989 Specimen observation
		References
		Flora of China (http://www.efloras.org/flora_page.aspx?flora_id=2)
		Flora of North America (http://www.efloras.org/flora_page.aspx?flora_id=1)
		Crepet WL & Nixon KC. 1989 Earliest Megafossil Evidence of Fagaceae: Phylogenetic and Biogeographic Implications. Am. J. Bot. 76(6), 842-855. (https://doi.org/10.2307/2444540)
		Jones EW. 1959 Quercus L. J. Ecol. 47, 169-222. (https://doi.org/10.2307/2257253)
		Rix M & Kirkham T. 2009 640. QUERCUS CASTANEIFOLIA: Fagaceae. Curtis's Bot. Mag. 26, 1/2 54-47, 59-63. (https://doi.org/10.1111/j.1467-8748.2009.01636.x)
		Sancho-Knapik D, Escudero A, Mediavilla S, Scoffoni C, Zailaa J, Cavender-Bares J, Álvarez-Arenas TG, Molins A, Alonso-Forn D, Ferrio JP, Peguero-Pina JJ, Gil-Pelegrín E. 2021 Deciduous and evergreen oaks show contrasting adaptive responses in leaf mass per area across environments. New Phytol. 230: 521-534. (https://doi.org/10.1111/nph.17151)
		Wright JW 2013 Could tanoak mortality affect insect biodiversity? Evidence for insect pollination in tanoaks. Madrono 60(2): 87-94. (https://doi.org/10.3120/0024-9637-60.2.87)
		Chun WY, How FC. 1958 Contributions to the Flora of South China (I). J. Syst. Evol. 7(1): 1-90. (https://www.jse.ac.cn/EN/Y1958/V7/I1/1)
		Deng M, Lin L, Liu L, Huang S, Tu Y, Lu Z, Huang J. 2024 Quercus zhekunii M.Deng & J.Huang, a new sclerophyllous oak from Guangxi, southwest China. Nord. J. Bot.: e04512. (https://doi.org/10.1111/njb.04512)
		Deng M, Zhou ZK, Coombes A. 2006 Taxonomic notes on the genus Cyclobalanopsis (Fagaceae). Ann. Bot. Fennici 43(1): 57-61. (http://ir.kib.ac.cn/handle/151853/3271)
		Mantia TL, Cullotta S, Garfì G. 2003 Phenology and growth of Quercus ilex L. in different environmental conditions in Sicily (Italy). Ecologia Mediterranea 29(1): 15-25. (https://www.persee.fr/doc/ecmed_0153-8756_2003_num_29_1_1525)
		de Rigo D, Caudullo G. 2016 Quercus ilex in Europe: distribution, habitat, usage and threats. In: San-Miguel-Ayanz, J., de Rigo, D., Caudullo, G., Houston Durrant, T., Mauri, A. (Eds.), European Atlas of Forest Tree Species. Publ. Off. EU, Luxembourg: e014bcd+.
		Kutbay G, Merev N, Ok T, Ozbucak T. 2009 Some ecological traits and relationships of these traits with wood anatomy in Quercus pontica C. Koch. Pak. J. Bot. 41(5):2445-2454.
		Tessier L, Nola P, Serre-Bacher F. 1993 Deciduous Quercus in the Mediterranean region: tree-ring/climate relationships. New Phytol. 126(2): 355-367. (https://doi.org/10.1111/j.1469-8137.1994.tb03955.x)
		Tonioli M, Escarré J, Lepart J, Speranza M. 2000 Facilitation and competition affecting the regeneration of Quercus pubescens Willd. Ecoscience 8(3): 381-391. (https://doi.org/10.1080/11956860.2001.11682666)
		Elena-Rossello JA, de Rio JM, Valdecantos JLG, Santamaria IG. 1993 Ecological aspects of the floral phenology of the cork-oak (Q. suber L.): Why do annual and biennial biotypes appear? Ann. Sci. For. 50: 114s–121s. ( https://doi.org/10.1051/forest:19930710)
		Díaz-Fernμndez PM, Climent J, Gil L. 2004 Biennial acorn maturation and its relationship with flowering phenology in Iberian populations of Quercus suber. Trees 18: 615–621. (https://doi.org/10.1007/s00468-004-0325-z)
		Yao K, Deng M, Lin L, Hu J, Yang X, Li Q, Feng Z. 2023 The fertilization process in Lithocarpus dealbatus (Fagaceae) and its implication on the sexual reproduction evolution of Fagales. Planta 258:23 (https://doi.org/10.1007/s00425-023-04178-0)
		Vicioso C. 1950 Revisión del género Quercus en España. Ministerio de Agricultura. Dirección General de Montes, Caza y Pesca Fluvial. Instituto Forestal de Investigaciones y Experiencias, Año XXI. No. 51. Madrid, Spain. 1-194.
		Wilson EH. 1916 In Sargent, CS. eds. Plantae Wilsonianae: an enumeration of the woody plants collected in western China for the Arnold arboretum of Harvard university during the years 1907, 1908, and 1910. Publications of the Arnold arboretum, No. 4, 3(2). The University press, Cambridge, MA, USA. 189-420. (https://doi.org/10.5962/bhl.title.191)
		Hedge IC & Yaltirik. 1994 The oaks of Turkey. International Oaks 5: 3-21. (https://www.internationaloaksociety.org/sites/default/files//files/IO/IOS%20Journal%20%235/Intl%20Oaks%20%235%20-%20p.3-22%20-%20The%20Oaks%20of%20Turkey.pdf)
