## Supplementary material for "Evolutionary origin of prolonged delayed fertilization in the Fagaceae": Suppementary Table 2

### Sheet: Sheet1
Table S2. List of herbaria and corresponding data portals for cited Fagaceae specimens.
Code	Location	Data portal	Link
A	USA. Massachusetts: Cambridge.	Harvard University Herbaria & Libraries	https://kiki.huh.harvard.edu/databases/specimen_index.html
ANDA	INDONESIA. West Sumatra Prov.: Padang City.	The Global Biodiversity Information Facility (GBIF)	https://www.gbif.org/ja/
AU	CHINA. Fujian Prov.: Xiamen Pref.	Chinese Virtual Herbarium	https://www.cvh.ac.cn/index.php
BM	UK. England: London.	Natural History Museum Data Portal	https://data.nhm.ac.uk/search
BR	BELGIUM. Flemish Brabant: Meise.	Plantentuin Meise Botanical Collections	https://www.botanicalcollections.be/#/en/home
CAF	CHINA. Beijing Municipality.	Chinese Virtual Herbarium	https://www.cvh.ac.cn/index.php
CDBI	CHINA. Sichuan Prov.: Chengdu Pref.	Chinese Virtual Herbarium	https://www.cvh.ac.cn/index.php
CSFI	CHINA. Hunan Prov.: Zhuzhou Pref.	Chinese Virtual Herbarium	https://www.cvh.ac.cn/index.php
E	UK. Scotland: Edinburgh.	Royal Botanic Garden Edinburgh Herbarium	https://data.rbge.org.uk/search/herbarium/
GAC	CHINA. Guangxi Prov.: Nanning Pref.	Chinese Virtual Herbarium	https://www.cvh.ac.cn/index.php
GFS	CHINA. Guizhou Prov.: Xiuwen County.	Chinese Virtual Herbarium	https://www.cvh.ac.cn/index.php
GH	USA. Massachusetts: Cambridge.	Harvard University Herbaria & Libraries	https://kiki.huh.harvard.edu/databases/specimen_index.html
GZAC	CHINA. Guizhou Prov.: Guiyang Pref.	Chinese Virtual Herbarium	https://www.cvh.ac.cn/index.php
HITBC	CHINA. Yunnan Prov.: Xishuangbanna Dai Autonomous Pref.	Chinese Virtual Herbarium	https://www.cvh.ac.cn/index.php
HK	CHINA. Hong Kong.	Hong Kong Herbarium	https://www.herbarium.gov.hk/en/type-specimens/index.html
IBK	CHINA. Guangxi Zhuang Autonomous Region, Guilin Pref.	Chinese Virtual Herbarium	https://www.cvh.ac.cn/index.php
IBSC	CHINA. Guangdong Prov.: Guangzhou Pref.	Chinese Virtual Herbarium	https://www.cvh.ac.cn/index.php
JXAU	CHINA. Jiangxi Prov.: Nanchang Pref.	Chinese Virtual Herbarium	https://www.cvh.ac.cn/index.php
K	UK. England: London.	KEW DATA PORTAL	https://data.kew.org/
KUN	CHINA. Yunnan Prov.: Kunming Pref.	Chinese Virtual Herbarium	https://www.cvh.ac.cn/index.php
L	NETHERLANDS. South Holland: Leiden.	Naturalis Bioportal	https://bioportal.naturalis.nl/en
MEL	AUSTRALIA. Victoria: Melbourne.	JSTOR Global Plants	https://plants.jstor.org/
MICH	USA. Michigan: Ann Arbor.	The Global Biodiversity Information Facility (GBIF)	https://www.gbif.org/ja/
MO	USA. Missouri: Saint Louis.	The Global Biodiversity Information Facility (GBIF)	https://www.gbif.org/ja/
NAS	CHINA. Jiangsu Prov., Nanjing Pref.	Chinese Virtual Herbarium	https://www.cvh.ac.cn/index.php
NY	USA. New York: Bronx.	C. V. Starr Virtual Herbarium	https://sweetgum.nybg.org/science/vh/
P	FRANCE. Île-de-France: Paris.	Muséum National d'Histoire Naturelle	https://science.mnhn.fr/institution/mnhn/search
PE	CHINA. Beijing Municipality.	Chinese Virtual Herbarium	https://www.cvh.ac.cn/index.php
SHM	CHINA. Shanghai Municipality.	Chinese Virtual Herbarium	https://www.cvh.ac.cn/index.php
SN	CHINA. Guangdong Prov.: Guangzhou Pref.	Chinese Virtual Herbarium	https://www.cvh.ac.cn/index.php
SYS	CHINA. Guangdong Prov.: Guangzhou Pref.	Chinese Virtual Herbarium	https://www.cvh.ac.cn/index.php
SZ	CHINA. Sichuan Prov.: Chengdu Pref.	Chinese Virtual Herbarium	https://www.cvh.ac.cn/index.php
US	USA. District of Columbia: Washington.	Smithsonian National Museum of Natural History	https://collections.nmnh.si.edu/search/botany/?qt=Gemmabryumapiculatum
WU	AUSTRIA. Vienna State: Vienna.	JACQ	https://www.jacq.org/#database
