## Supplementary material for "Evolutionary origin of prolonged delayed fertilization in the Fagaceae": Suppementary Table 3

### Sheet: Sheet1
Table S3. Online herbarium specimens used for data collection.
ID	Scientific name & Locality	Date	Voucher	Remark
1	Lithocarpus corneus (Lour.) Rehder
1-01	CHINA. Hainan Prov.: Lingshui Li Autonomous County.	17 August 1932	N.Q. Chen 43502 (PE00193255, IBK00082987, IBK00082988)	with flowers and mature fruits (= L. corneus var. corneus)
1-02	CHINA. Hainan Prov.: Changjiang Li Autonomous County.	10 December 1933	X.R. Liang 66067 (AU036987, NAS00202218, PE00193262)	with both immature and mature fruits (= L. corneus var. corneus)
1-03	CHINA. Hainan Prov.: Baoting Li and Miao Autonomous County, Mt. Qixian.	8 January 1934	Z. Huang 36199 (IBK00082993, NAS00202211, PE00193258, PE00193284)	with both immature and mature fruits (= L. corneus var. corneus)
1-04	CHINA. Hainan Prov.: Lingshui Li Autonomous County, Mt. Diaoluo.	10 April 1964	R.L. Liu 2662 (SHM0005955, SHM0005956, SHM0005961)	with immature fruits (= L. corneus var. corneus)
1-05	CHINA. Hainan Prov.: Changjiang Li Autonomous County, Mt. Bawang.	23 July 2013	X.S. Yang, W.X. Long, LWX10041 (KUN1326351, KUN1326352)	with both immature and mature fruits (= L. corneus var. corneus)
1-06	CHINA. Hainan Prov.	24 May 1922	F.A. McClure 9764 (NY00253795, NAS00070359)	Syntypes of L. corneus var. hainanensis, with immature fruits that developed both this year and last year
1-07	CHINA. Hainan Prov.: Baisha Li Autonomous County, Mt. Baishi.	30 July 1933	C.I. Lei 900 (PE00193287, P06862192)	with mature fruits and flower buds (= L. corneus var. hainanensis)
1-08	CHINA. Hainan Prov.: Baisha Li Autonomous County.	30 April 1964	R.L. Liu 2838 (SHM0005952, SHM0005953, SHM0005954, SHM0005959)	with immature fruits and flower buds (= L. corneus var. hainanensis)
2	Quercus chungii F.P.Metcalf
2-01	CHINA. Fujian Prov.: Nanpíng Pref., Yanping District, Banyan.	1 July 1925	H.H. Chung 3634 (A00034145, AU015053)	Holotype (A00034145) and isotype (AU015053), with immature fruits
2-02	CHINA. Fujian Prov.: Nanping Pref.	5 July 1993	G.S. He 3813 (PE00273934)	with immature fruits that developed both this year and last year
2-03	CHINA. Fujian Prov.: Nanping Pref., Yanping District.	11 July 2000	G.S. He 9689 (PE00273936)	with both immature and mature fruits
2-04	CHINA. Fujian Prov.: Sanming Pref., Qingliu County, Mt. Guiren.	30 November 1932	R. Lin 4669 (AU037301, PE00273940, PE00273941)	with both immature and mature fruits
2-05	CHINA. Fujian Prov.: Sanming Pref., Shaxian District.	29 August 1958	Anonymus 57793 (CAF00005062)	with both immature and mature fruits
2-06	CHINA. Fujian Prov.: Sanming Pref., Yongan County.	17 September 1931	R. Lin 2611 (PE00273937)	with immature fruits that developed both this year and last year
2-07	CHINA. Guangxi Prov.: Guilin Pref., Ziyuan County, Bajiaozhai	13 August 2016	Survey team of Ziyuan County 450329160813003LY (IBK00404595)	with immature fruits that developed both this year and last year
2-08	CHINA. Guangxi Prov.: Wuzhou Pref., Cangwu County, Mt. Tongluo.	29 July 1956	S.Q. Chen 10227 (IBK00081903)	with immature fruits that developed both this year and last year
2-09	CHINA. Jiangxi Prov.: Nanchang Pref., Xinjian District, Mt. Jinpan.	October 1986	Z.L. Nong 086154 (JXAU0005694, JXAU0005704, JXAU0005705, JXAU0005706, JXAU0005707, JXAU0005709, JXAU0005710, JXAU0005711)	with both immature and mature fruits
2-10	CHINA. Jianxi Prov.: Jian Pref., Yongxin County.	28 June 1959	S.K. Lai 1127 (PE00273930)	with immature fruits that developed both this year and last year
3	Quercus edithae Skan
3-01	CHINA. Hong Kong, New territory opposite Hong Kong, on mainland near Tatitin.	29 June 1899	C. Ford 623 (A00034152, P06859234, P06859235, NY253762, HK0026364, K000832101, K000832102, IBSC0039888)	Syntypes of Q. edithae, with immature and mature fruits.
3-02	CHINA. Hong Kong.	29 November 1928	H.Y. Chen 6802 (IBSC0039892, IBSC0043609)	with immature and mature fruits
3-03	CHINA. Hong Kong. Mt. Maon.	11 May 1969	S.Y. Hu 7298 (US2697386, MICH1726063)	with mature fruits and young fruits of current year
3-04	CHINA. Hainan Prov., Baoting Li and Miao Autonomous County, Taiping.	6 May 1935	F.C. How 72207 (PE00310073, NAS00070368, IBK00081959)	Syntypes of Q. tephrosia Chun & W.C.Ko, with immature fruits
3-05	CHINA. Hainan Prov.: Baoting Li and Miao Autonomous County.	17 October 1938	K.Z. Hou 73862 (SN006962, IBK00081950)	with immature fruits that developed both this year and last year
3-06	CHINA. Hainan Prov.: Sanya Pref., Mt. Licairu.	10 May 1933	K.Z. Hou 70726 (PE00310074, IBK00081957, NAS00205127, IBSC0042708, IBSC0039895)	with immature and mature fruits
3-07	CHINA. Hainan Prov.: Ledong Li Autonomous County, Baoen town.	8 June 1936	Z.Q. Liu 27021 (IBK00081960, IBSC0039898)	with immature and mature fruits
3-08	CHINA. Hainan Prov.: Qiongzhong Autonomous County, Chengpo.	26 November 1956	L. Deng 3286 (HITBC022302, PE00310077, IBSC0039900)	with immature fruits that developed both this year and last year
4	Quercus engleriana Seemen
4-01	CHINA. Sichuan Prov.	1885 - 1888	A. Henry 5682 (US00089517, BM000951898, GH00034156)	Syntypes, with flowers
4-02	CHINA. Sichuan Prov.	1885 - 1888	A. Henry 5682A (MEL2432990, GH00034155)	Syntypes, with mature fruits
4-03	CHINA.	29 September 1972	Northeast Yunnan Expedition Team 1145 (PE01832566)	with immature fruits that developed both this year and last year
4-04	CHINA. Yunnan Prov.: Zhaotong Pref, Yanjin County.	19 August 2020	E.D. Liu, J. Zou, C.H. Wang, W. Li, P.Y. Li, T. Chen, Z.J. Lu, Y.D. Pan, LED9868 (KUN1510751, KUN1510822)	with immature fruits that developed both this year and last year
4-05	CHINA. Guangxi Prov.: Liuzhou Pref., Rongshui Miao Autonomous County.	27 August 1958	S.Q. Chen 15331 (PE00297625, IBK00084425)	with immature fruits that developed both this year and last year
4-06	CHINA. Guangxi Prov.: Liuzhou Pref., Rongshui Miao Autonomous County.	23 October 1958	S.Q. Chen 16875 (PE00297627, NAS00203912, NAS00203913, IBK00084424)	with both immature and mature fruits
4-07	CHINA. Guizhou Prov.: Tongren Pref., Yinjiang Tujia and Miao Autonomous County, Mt. Fanjing.	16 July 1928	B.Q. Zhong 910 (PE00297610, PE00297612, PE00297628, GFS0019595, GFS0019596)	with immature fruits that developed both this year and last year
4-08	CHINA. Guizhou Prov.	12 August 1964	Agriculture College Collection Team 0041 (GZAC0023115)	with immature fruits that developed both this year and last year
4-09	CHINA. Sichuan Prov.: Chongqing Pref., Nanchuan District, Mt. Jinfo.	26 July 1978	Phytogeographical Survey Team 712 (PE01375252, PE01375253)	with immature fruits that developed both this year and last year
4-10	CHINA. Sichuan Prov.: Liangshan Yi Autonomous County, Mt. Daliang.	12 August 1964	Anonynus 0233 (PE01815522)	with immature fruits that developed both this year and last year
4-11	CHINA. Hunan Prov.: Zhangjiajie Pref., Sangzhi County.	2 July 1958	L.H. Liu 9252 (PE00297214, IBK00366562)	with immature fruits that developed both this year and last year
4-12	CHINA. Hunan Prov.: Chenzhou Pref., Rucheng County, Mt. Sishui.	28 August 2017	J.L. Luo, A. Liu 737A (CSFI066551)	with immature fruits that developed both this year and last year
5	Quercus hui Chun
5-01	CHINA. Guangdong Prov.: Shaoguan Pref., Renhua County, North River region, road from Cheng-kou to Pan lin tsze.	24 December 1927	W.Y. Chun 5868 (A00034166, PE00022939, IBK00200109, IBK00200110, SYS00095473, E00275411)	Holotype (A00034166) and isotypes (PE00022939, IBK00200109, IBK00200110, SYS00095473, E00275411), with both immature and mature fruits
5-02	CHINA. Guangdong Prov: Guangzhou Pref., Zengcheng District, Mt. Nankun.	30 April 1932	W.T. Tsang 20390 (PE00380064, PE00380029)	with flowers and immature fruits
5-03	CHINA. Guangdong Prov.: Guangzhou Pref., Conghua District.	11 November 1958	L. Deng 8425 (PE00380031, AU037066, IBK00082282)	with both immature and mature fruits
5-04	CHINA. Guangdong Prov.: Huizhou Pref., Longmen County, Mt. Nankun.	30 July 2017	T. Zhang, C. Liu, W.L. Qiu, 17CS15571 (KUN1446062)	with immature fruits that developed both this year and last year
5-05	CHINA. Guangdong Prov.: Huizhou Pref., Longmen County, Mt. Nankun.	25 October 1958	Z.F. Wei 121995 (PE00380017, IBK00082265)	with both immature and mature fruits
5-06	CHINA. Guangdong Prov.: Maoming Pref., Xinyi County.	18 July 1931	X.P. Gao 51652 (PE00380050, IBK00082243, JXAU0006189, NAS00204577)	with both immature and mature fruits
5-07	CHINA. Guangdong Prov.: Maoming Pref., Xinyi County.	16 August 1931	X.P. Gao 51795 (PE00380047, IBK00082248, JXAU0006193)	with immature fruits that developed both this year and last year
5-08	CHINA. Guangdong Prov.: Maoming Pref., Xinyi County.	16 August 1931	Z. Huang 31176 (PE00380044, IBK00082247, PE00380037, SZ00106640)	with immature fruits that developed both this year and last year
5-09	CHINA. Guangdong Prov.: Qingyuan Pref., Lianshan Zhuang Yao Autonomous County, Mt. Daxu.	29 May 1958	P.X. Tan 58164 (PE00380043, IBK00082278)	with immature fruits that developed both this year and last year
5-10	CHINA. Guangdong Prov.: Shaoguan Pref., Lechang County.	28 December 1930	X.P. Gao 51090 (PE00380048, NAS00204573, IBK00082237)	with immature fruits that developed both this year and last year
5-11	CHINA. Guangdong Prov.: Shaoguan Pref., Lechang County.	17 November 1930	N.Q. Chen 42197 (NAS00204576, IBK00082238)	with both immature and mature fruits
5-12	CHINA. Guangdong Prov.: Shaoguan Pref., Lechang County.	6 June 1929	C.L. Tso 20983 (NAS00204582, PE00380030, PE00380053)	with immature fruits that developed both this year and last year
5-13	CHINA. Guangdong Prov.: Shaoguan Pref., Lechang County.	4 June 1923	J.L. Zuo 20983 (IBK00082275)	with immature fruits that developed both this year and last year
5-14	CHINA. Guangdong Prov.: Yangjiang Pref., Yangchun County.	5 November 1935	Z. Huang 38662 (PE00380018, JXAU0006190, NAS00204585)	with both immature and mature fruits
5-15	CHINA. Guangdong Prov.: Zhaoqing Pref., Dinghu District, Mt. Dinghu.	1 February 1931	X.R. Liang 60347 (AU037068, IBK00082268, IBK00082269)	with both immature and mature fruits
5-16	CHINA. Guangdong Prov.: Zhaoqing Pref., Dinghu District, Mt. Dinghu.	16 June 1957	L.G. Fu 0427 (NAS00204588)	with immature fruits that developed both this year and last year
5-17	CHINA. Guangdong Prov.: Zhaoqing Pref., Dinghu District, Mt. Dinghu.	4 July 2012	D.N. Li 201105410 (SN000494)	with immature fruits that developed both this year and last year
5-18	CHINA. Guangdong Prov.: Zhaoqing Pref., Dinghu District, Mt. Dinghu.	10 July 2013	Q.Q. Huang 201202211 (SN010354)	with immature fruits that developed both this year and last year
5-19	CHINA. Guangdong Prov.: Zhaoqing Pref., Dinghu District, Mt. Dinghu.	10 July 2018	Q. Lin 20172408 (SN010364)	with immature fruits that developed both this year and last year
5-20	CHINA. Guangdong Prov.: Zhaoqing Pref., Dinghu District, Mt. Dinghu.	11 July 2018	W.T. Luo 20172511 (SN010365)	with immature fruits that developed both this year and last year
5-21	CHINA. Guangdong Prov.: Zhaoqing Pref., Dinghu District, Mt. Dinghu.	11 June 1997	M.X. Yang s.n. (SN013851)	with immature fruits that developed both this year and last year
5-22	CHINA. Guangdong Prov.: Zhaoqing Pref., Dinghu District, Mt. Dinghu.	3 June 2017	X.L. Hou, R.P. Zhang 1669 (AU061186, AU061187)	with immature fruits that developed both this year and last year
5-23	CHINA. Guangdong Prov.: Zhaoqing Pref., Dinghu District, Mt. Dinghu.	3 July 2011	Q.C. Yan 201105515 (SN000495)	with immature fruits that developed both this year and last year
5-24	CHINA. Guangdong Prov.: Zhaoqing Pref., Dinghu District, Mt. Dinghu.	4 July 2011	M.X. Deng 201105102 (SN001058)	with immature fruits that developed both this year and last year
5-25	CHINA. Guangdong Prov.: Zhaoqing Pref., Dinghu District, Mt. Dinghu.	6 July 2017	W.Q. Sha 20164407 (SN010359)	with immature fruits that developed both this year and last year
5-26	CHINA. Guangdong Prov.: Zhaoqing Pref., Dinghu District, Mt. Dinghu.	10 July 2018	X.Y. Chen 20174209 (SN010360)	with immature fruits that developed both this year and last year
5-27	CHINA. Guangdong Prov.: Zhaoqing Pref., Dinghu District, Mt. Dinghu.	5 July 2018	Y.Q. Yang 20162521 (SN010361)	with immature fruits that developed both this year and last year
5-28	CHINA. Guangdong Prov.: Zhaoqing Pref., Dinghu District, Mt. Dinghu.	10 July 2018	W.Q. yang 20171101 (SN010363)	with immature fruits that developed both this year and last year
5-29	CHINA. Guangdong Prov.: Zhaoqing Pref., Dinghu District, Mt. Dinghu.	5 July 2017	D.L. Zhang 2016060422 (SN012097)	with immature fruits that developed both this year and last year
5-30	CHINA. Guangdong Prov.: Zhaoqing Pref., Dinghu District, Mt. Dinghu.	6 July 2017	J.Y. Mai 20164508 (SN012128)	with immature fruits that developed both this year and last year
5-31	CHINA. Guangdong Prov.: Zhaoqing Pref., Dinghu District, Mt. Dinghu.	5 July 2017	J.H. Huang 20163215 (SN012138)	with immature fruits that developed both this year and last year
5-32	CHINA. Guangdong Prov.: Zhaoqing Pref., Dinghu District, Mt. Dinghu.	5 July 2017	Y.T. Huang 20162419 (SN012157)	with immature fruits that developed both this year and last year
5-33	CHINA. Guangdong Prov.: Zhaoqing Pref., Fengkai County.	23 October 1972	C.Q. Qi 51502 (CSFI018602)	with both immature and mature fruits
5-34	CHINA. Guangxi Prov.: Ganzhou Pref., Dayu County.	22 July 1980	D.C. Wu 800173 (PE01359212)	with immature fruits that developed both this year and last year
5-35	CHINA. Guangxi Prov.: Nanning Pref.	28 September 2016	L. Wang SMY-0281 (GAC0010158)	with both immature and mature fruits
5-36	CHINA. Guangxi Prov.: Wuzhou Pref., Cangwu County, Mt. Tongluo.	26 July 1956	S.Q. Chen 10128 (PE00380065, IBK00082261, LBG00066632, CDBI0013936)	with immature fruits that developed both this year and last year
5-37	CHINA. Hainan Prov.	2 November 1933	X.R. Liang 63585 (PE00380066, IBK00082258, IBK00082259)	with immature fruits that developed both this year and last year
5-38	CHINA. Hainan Prov.: Changjiang Li Autonomous County, Mt. Bawang.	28 July 2013	R.C. Li, W.X. Long, LWX20110 (KUN1326328, KUN1326329)	with immature fruits that developed both this year and last year
5-39	CHINA. Hainan Prov.: Ledong Li Autonomous County, Jianfengling national forest park, Near the Rain Forest.	25 April 2014	T. Zhang, C. Liu, X.X. Wang 14CS8674 (KUN1395289)	with flowers and immature fruits
6	Quercus pontica K.Koch
6-01	GEORGIA. Abkhazia.	13 August 1907	B.B. Marcowicz 155 (E00404123)	with immature fruits
6-02	GEORGIA. Abkhazia.	29 July 1905	Anonymus s.n. (E00404124)	with immature fruits
6-03	GEORGIA. Abkhazia.	1 August 1893	N. Alboff 84 (P06813259)	with immature fruits
6-04	GEORGIA. Abkhazia.	29 July 1894	N. Alboff 323-1 (P06813262)	with immature fruits
6-05	GEORGIA. Abkhazia.	13 September 1894	N. Alboff 323-2 (P06813264)	with mature fruits
6-06	TURKEY. Artvin Prov., Murgul County, Coruh.	13 August 1957	P.H. Davis, I.C. Hedge D32354 (E00404121)	with immature fruits
6-07	TURKEY. Beyuik Harman.	29 June 1933	E.K. Balls 412 (E00247376)	with flowers
6-08	TURKEY. Erzurum Prov.	July 1866	B. Balansa s.n. (P06813261)	with immature fruits
6-09	TURKEY. Rize Prov., Lazistan.	3 August 1934	E.K. Balls 1926 (E00404125)	with immature fruits
6-10	NEDERLAND. Utrecht Prov.: Doorn, Von Gimborn Arboretum.	25 May 1964	H. Laar, van de HJ 1364 (L3800376)	cultivated, with flowers
6-11	NEDERLAND. Zuid-Holland Prov.: Den Haag, Zuiderpark.	13 July 1963	H. Laar, van de HJ 1166 (L3167932)	cultivated, with immature fruits
6-12	NEDERLAND. Zuid-Holland Prov.: Rotterdam, Arboretum Trompenburg.	10 August 1950	B.K. Boom 18382 (L1574089)	cultivated, with immature fruits
7	Quercus senescens Hand.-Mazz.
7-01	CHINA. Sichuan Prov.: Liangshan Yi Autonomous Pref., Muli Tibetan Autonomous County, Mt. Muli.	September 1922	G. Forrest 22462 (A00034188)	Lectotype selected by Menitsky (1971), sterile
7-02	CHINA. Yunnan Prov.	May	E.E. Maire 524 (A00105371)	Remaining syntype, with flowers
7-03	CHINA. Sichuan Prov.: Liangshan Yi Autonomous Pref., Muli Tibetan Autonomous County, Mt. Muli.	27 May 1914	C.K. Schneider 1421 (A00105368)	Remaining syntype, sterile
7-04	CHINA. Yunnan Prov.	1917 - 1919	G. Forrest 15230 (A00105373)	Remaining syntype, with immature fruits that developed both this year and last year
7-05	CHINA. Sichuan Prov.: Liangshan Yi Autonomous Pref., Yanyuan County.	12 June 1914	H.R.E. Handel-Mazzetti 2880 (WU0031387)	Remaining syntype, sterile
7-06	CHINA. Sichuan Prov.: Liangshan Yi Autonomous Pref., Muli Tibetan Autonomous County, Mt. Muli.	September 1922	G. Forrest 22463 (A00105369)	Remaining syntype, with immature fruits
7-07	CHINA. Sichuan Prov.: Liangshan Yi Autonomous Pref., Muli Tibetan Autonomous County.	September 1922	G. Forrest 22466 (A00105370)	Remaining syntype, sterile
7-08	CHINA. Yunnan Prov.: Lijiang Pref.	May 1922	G. Forrest 21167 (A00105372)	Remaining syntype, with flowers
7-09	CHINA. Guizhou Prov.: Bijie Pref., Weining Yi, Hui, and Miao Autonomous County.	6 July 1959	J.D. Bi 46 (PE00335588, PE00335587)	with immature fruits that developed both this year and last year
7-10	CHINA. Guizhou Prov.: Liupanshui Pref., Shuicheng District.	25 July 1964	Anonymus 544 (GZAC0024019)	with immature fruits that developed both this year and last year
7-11	CHINA. Guizhou Prov.: Bijie Pref., Weining Yi, Hui, and Miao Autonomous County.	4 September 1984	J.F. Zao 072 (GFS0005148)	with immature fruits that developed both this year and last year
7-12	CHINA. Sichuan Prov.	March-November 1932	T.T. Yu 1497 (PE00335580, PE00335579)	with both immature and mature fruits
8	Trigonobalanus verticillata Forman
8-01	MALAYSIA. Sabah State: Ranau District, Mt. Kinabalu.	4 September 1961	W.L. Chew, E.J.H. Corner, A. Stainton, RSNB2732A (K000832751, K000832752, L0062273)	Holotype (K000832751, K000832752) and isotype (L0062273), with flowers and mature fruits
8-02	MALAYSIA. Sabah State: Ranau District, Mt. Kinabalu.	2 September 1961	W.L. Chew, E.J.H. Corner, A. Stainton, RSNB2645 (L1578449, P06780385)	with immature fruits
8-03	MALAYSIA. Sabah State: Ranau District, Mt. Kinabalu.	4 September 1961	W.L. Chew, E.J.H. Corner, A. Stainton, RSNB2732C (L1578493, P06780386)	with flowers
8-04	MALAYSIA. Sabah State: Ranau District, Mt. Kinabalu.	28 April 1964	W.L. Chew, E.J.H. Corner, RSNB4991 (L1578508, P06853814, BR0000030552197)	with immature fruits
8-05	MALAYSIA. Sabah State: Ranau District, Mt. Kinabalu.	29 April 1964	W.L. Chew, E.J.H. Corner, RSNB7021 (L1578498, P06853815, BR0000030552180)	with mature fruits
8-06	MALAYSIA. Sabah State: Ranau District, Mt. Kinabalu.	24 July 1964	E.C. Abbe, L.B. Abbe, W. Meijer, G. Mikil 12104 (L1578507)	with mature fruits
8-07	MALAYSIA. Sabah State: Ranau District, Mt. Kinabalu.	24 July 1964	E.C. Abbe, L.B. Abbe, W. Meijer, G. Mikil, A. Nangka, M. Gindayu 12106 (MO100665979)	with mature fruits
8-08	MALAYSIA. Sabah State: Ranau District, Mt. Kinabalu.	8 May 1974	A. Gibot, SAN79609 (L1578483)	with mature fruits
8-09	MALAYSIA. Sabah State: Ranau District, Mt. Kinabalu.	17 June 1998	M. van Balgooy 7318 (L1578481)	with flowers
8-10	MALAYSIA. Sabah State: Ranau District, Kundasang.	12 November 1961	J. Singh, SAN28257 (L1578510)	with mature fruits
8-11	MALAYSIA. Sabah State: Ranau District, Kundasang.	2 February 1962	W. Meijer, SAN29003 (L1578450)	immature fruits
8-12	MALAYSIA. Sabah State: Ranau District, Kundasang.	22 February 1962	W. Meijer, SAN27668 (L1578509)	immature fruits
8-13	MALAYSIA. Sabah State: Ranau District, Kundasang.	7 February 1964	W.L. Chew, E.J.H. Corner, RSNB4272 (L1578453, US2516986)	immature fruits
8-14	MALAYSIA. Sabah State: Ranau District, Kundasang.	16 July 1964	G. Mikil 46745 (L1578497)	with mature fruits
8-15	MALAYSIA. Sabah State: Ranau District, Kundasang.	17 July 1964	G. Mikil 46773 (L1578500, L1578501)	with mature fruits
8-16	MALAYSIA. Sabah State: Ranau District, Kundasang.	17 July 1964	G. Mikil 46780 (L1578489)	with mature fruits
8-17	MALAYSIA. Sabah State: Ranau District, Kundasang.	16 May 1968	A. Gibot 62021 (US3544123)	with mature fruits
8-18	MALAYSIA. Sabah State: Ranau District, Kundasang.	28 September 1967	A. Gibot 62201 (L1578506)	with flowers
8-19	MALAYSIA. Sabah State: Ranau District, Pinosuk Plateau.	25 September 1972	T.P. James, L. Madani, SAN74541 (L1578491)	with flowers
8-20	MALAYSIA. Sabah State: Ranau District, Pinosuk plateau.	26 September 1972	T.P. James, L. Madani, SAN74545 (L1578541)	with flowers
8-21	MALAYSIA. Sabah State: Ranau District, Ranau.	23 February 1969	S. Kokawa, M. Hotta 6037 (L1578543)	with immature fruits
8-22	MALAYSIA. Sabah State: Ranau District.	31 January 1964	Chew, W.L., E.J.H Corner, RSNB4187 (L1578502)	with immature fruits
8-23	MALAYSIA. Sarawak State: Lawas District, Kelabit Highlands.	25 March 1970	H.P. Nooteboom, P. Chai 1669 (L1578505)	with flowers and mature fruits
8-24	MALAYSIA. Sarawak State: Lawas District, Kelabit Highlands.	2 April 1970	H.P. Nooteboom, P. Chai 1869 (L1578487, US2997023)	with flowers and mature fruits
8-25	MALAYSIA. Sarawak State: Lawas District, Kelabit Highlands.	30 April 1988	P.C. Yii, S55857 (L3793820)	with mature fruits
8-26	MALAYSIA. Sarawak State: Lawas District, Ba'Kelalan.	15 October 1967	I. Paie, S26547 (L1578488)	with flowers
8-27	MALAYSIA. Sarawak State: Lawas District, Bukit Batanga.	14 March 1973	I. Paie, S33007 (L1578542)	with flowers
8-28	MALAYSIA. Sarawak State: Lawas District.	24 September 1967	I. Paie, S26047 (L1578499)	with flowers
8-29	MALAYSIA. Sarawak State: Lawas District.	7 March 1973	S. Tong, I. Paie, S32778 (L1578540)	with flower buds
8-30	MALAYSIA. Sarawak State: Belaga District.	26 March 1989	P.C. Yii, S56985 (L1578482)	with flower buds
8-31	MALAYSIA. Sarawak State: Belaga District.	21 June 1995	Runi et al. 71894 (K001553206)	with mature fruits
8-32	MALAYSIA. Sawarak State: Kapit District, Balleh.	9 April 1964	P.S. Ashton, S19624 (L1578496)	with mature fruits
8-33	MALAYSIA. Sarawak State: Mili District.	30 June 1964	J.A.R. Anderson, S20198 (L1578503)	with immature fruits
8-34	MALAYSIA. Pahang State: Raub District, Fraser's Hill.	14 November 1963	M.E.D. Poore 1337 (L1578528, P06780387)	with flowers
8-35	MALAYSIA. Pahang State: Raub District, Fraser's Hill.	8 March 1968	K. Ogata, KEP110330 (L1578534)	with mature fruits
8-36	MALAYSIA. Pahang State: Raub District, Fraser's Hill.	20 April 1968	T.C. Whitmore, FRI8631 (L1578535)	with flowers
8-37	MALAYSIA. Pahang State: Raub District, Fraser's Hill.	23 April 1968	K. Ogata 10220a (L1578526)	with mature fruits
8-38	MALAYSIA. Pahang State: Raub District, Fraser's Hill.	26 June 1968	P.F. Cockburn, FRI10662 (L1578533)	with immature fruits
8-39	MALAYSIA. Pahang State: Raub District, Fraser's Hill.	17 February 1982	K.M. Kochummen, FRI29426 (L1578525)	with mature fruits
8-40	MALAYSIA. Malaya.	5 March 1968	K. Ogata 10144b (L1578527)	with mature fruits
8-41	INDONESIA. West Sumatra Prov.: Lima Puluh Kota Regency.	27 October 2001	P. Akhriadi 106 (ANDA00000639, ANDA00000640)	with mature fruits
Note.
Table S3 lists species for which 1-year or 2-year fruiting was determined using online images of herbarium specimens. For these species, the fruiting trait (1-year or 2-year) was not described in the published literature, or reported cases of 1-year fruiting were suspected to be misinterpretations of 2-year fruiting. We examined type specimens whenever possible. Unless otherwise noted, only speci…
References.
Brach, A. R., and Song, H. 2006. “eFloras: New directions for online floras exemplified by the Flora of China Project.” Taxon 55(1): 188–192. https://doi.org/10.2307/25065540
Chun, W. Y., and How, F. C. 1958. “Contributions to the Flora of South China (I).” Journal of Systematics and Evolution 7(1): 1–90. https://www.jse.ac.cn/EN/Y1958/V7/I1/1
Soepadmo, E. 1972. “Fagaceae.” Flora Malesiana-Series 1. Spermatophyta, 7: 265–403.
Zhou, B. F., Yuan, S., Crowl, A. A., Liang, Y. Y., Shi, Y., Chen, X. Y., An, Q. Q., Kang, M., Manos, P. S, and Wang B. 2022. “Phylogenomic analyses highlight innovation and introgression in the continental radiations of Fagaceae across the northern hemisphere.” Nature Communications 13: 1320. https://doi.org/10.1038/s41467-022-28917-1
