## Supplementary material for "Evolutionary origin of prolonged delayed fertilization in the Fagaceae": Suppementary Table 4

### Sheet: Sheet1
Table S4. Summary of model settings and results of ancestral state reconstruction using BayesTraits. The model shown in bold was selected as the best-fitting model based on Bayes factor comparisons calculated from log marginal likelihoods.
Trait type	Model ID	Model type	Restriction	Number of parameters	log marginal likelihood
Fruiting_A	1-001	−	unrestricted	2	-37.6699
	1-002	−	unrestricted	4	-36.9266
	1-003	−	unrestricted	4	-36.6322
	1-004	−	unrestricted	4	-37.8431
	1-005	−	unrestricted	4	-35.4602
	1-006	−	unrestricted	4	-37.6611
	1-007	−	unrestricted	4	-36.4501
	1-008	−	unrestricted	4	-37.866
	1-009	−	unrestricted	4	-36.7176
	1-010	−	unrestricted	4	-37.1684
	1-011	−	unrestricted	4	-37.1967
	1-012	−	unrestricted	4	-36.3868
	1-013	−	unrestricted	4	-36.2912
	1-014	−	unrestricted	4	-37.7144
	1-015	−	unrestricted	4	-37.957
	1-016	−	unrestricted	4	-37.3799
	1-017	−	unrestricted	6	-37.8129
	1-018	−	unrestricted	6	-37.8231
	1-019	−	unrestricted	6	-35.1798
	1-020	−	unrestricted	6	-37.7369
	1-021	−	unrestricted	6	-37.8118
	1-022	−	unrestricted	6	-35.0871
	1-023	−	unrestricted	6	-37.6475
	1-024	−	unrestricted	6	-36.4003
	1-025	−	unrestricted	6	-38.789
	1-026	−	unrestricted	6	-36.1388
	1-027	−	unrestricted	6	-38.4074
	1-028	−	unrestricted	6	-36.584
	1-029	−	unrestricted	6	-38.8117
	1-030	−	unrestricted	6	-37.9125
	1-031	−	unrestricted	6	-35.3881
	1-032	−	unrestricted	6	-37.5836
	1-033	−	unrestricted	6	-37.8948
	1-034	−	unrestricted	6	-37.7237
	1-035	−	unrestricted	6	-37.4702
	1-036	−	unrestricted	6	-35.5093
	1-037	−	unrestricted	6	-38.1228
	1-038	−	unrestricted	6	-37.6242
	1-039	−	unrestricted	6	-37.641
	1-040	−	unrestricted	6	-37.7459
	1-041	−	unrestricted	6	-37.6866
	1-042	−	unrestricted	8	-37.5587
	1-043	−	unrestricted	8	-36.069
	1-044	−	unrestricted	8	-38.1086
	1-045	−	unrestricted	8	-36.1977
	1-046	−	unrestricted	8	-36.7215
	1-047	−	unrestricted	8	-38.7968
	1-048	−	unrestricted	8	-36.2194
	1-049	−	unrestricted	8	-38.5342
	1-050	−	unrestricted	8	-36.3067
	1-051	−	unrestricted	8	-38.605
	1-052	−	unrestricted	10	-36.9389
	1-053	−	restricted	1	-35.5838
	1-054	−	restricted	2	-36.5091
	1-055	−	restricted	2	-35.9086
	1-056	−	restricted	2	-36.1991
	1-057	−	restricted	2	-35.2011
	1-058	−	restricted	2	-36.4612
	1-059	−	restricted	2	-36.0819
	1-060	−	restricted	2	-36.4982
	1-061	−	restricted	2	-36.1301
	1-062	−	restricted	2	-36.5532
	1-063	−	restricted	2	-35.9414
	1-064	−	restricted	2	-36.1456
	1-065	−	restricted	2	-36.196
	1-066	−	restricted	2	-36.2978
	1-067	−	restricted	2	-36.1485
	1-068	−	restricted	2	-36.0321
	1-069	−	restricted	3	-37.4627
	1-070	−	restricted	3	-37.6468
	1-071	−	restricted	3	-34.9461
	1-072	−	restricted	3	-37.5886
	1-073	−	restricted	3	-37.5609
	1-074	−	restricted	3	-35.1432
	1-075	−	restricted	3	-37.3282
	1-076	−	restricted	3	-35.487
	1-077	−	restricted	3	-37.1979
	1-078	−	restricted	3	-35.0469
	1-079	−	restricted	3	-37.5472
	1-080	−	restricted	3	-35.1004
	1-081	−	restricted	3	-37.6892
	1-082	−	restricted	3	-37.2347
	1-083	−	restricted	3	-35.0376
	1-084	−	restricted	3	-37.3533
	1-085	−	restricted	3	-37.5351
	1-086	−	restricted	3	-37.5065
	1-087	−	restricted	3	-37.4429
	1-088	−	restricted	3	-35.2198
	1-089	−	restricted	3	-37.4983
	1-090	−	restricted	3	-37.4498
	1-091	−	restricted	3	-37.5381
	1-092	−	restricted	3	-37.4936
	1-093	−	restricted	3	-37.4525
	1-094	−	restricted	4	-36.1621
	1-095	−	restricted	4	-36.0117
	1-096	−	restricted	4	-38.3065
	1-097	−	restricted	4	-36.2216
	1-098	−	restricted	4	-35.9419
	1-099	−	restricted	4	-38.5063
	1-100	−	restricted	4	-36.019
	1-101	−	restricted	4	-38.1287
	1-102	−	restricted	4	-36.1191
	1-103	−	restricted	4	-38.2547
	1-104	−	restricted	5	-37.0522
Fruiting_B	2-001	−	unrestricted	2	-36.0356
	2-002	−	unrestricted	4	-35.5764
	2-003	−	unrestricted	4	-34.959
	2-004	−	unrestricted	4	-35.791
	2-005	−	unrestricted	4	-34.0116
	2-006	−	unrestricted	4	-35.661
	2-007	−	unrestricted	4	-34.9878
	2-008	−	unrestricted	4	-36.0386
	2-009	−	unrestricted	4	-35.4526
	2-010	−	unrestricted	4	-35.7633
	2-011	−	unrestricted	4	-35.5649
	2-012	−	unrestricted	4	-35.6591
	2-013	−	unrestricted	4	-34.7581
	2-014	−	unrestricted	4	-35.8066
	2-015	−	unrestricted	4	-36.4471
	2-016	−	unrestricted	4	-35.9605
	2-017	−	unrestricted	6	-36.3762
	2-018	−	unrestricted	6	-35.9908
	2-019	−	unrestricted	6	-34.2561
	2-020	−	unrestricted	6	-36.426
	2-021	−	unrestricted	6	-36.0604
	2-022	−	unrestricted	6	-33.904
	2-023	−	unrestricted	6	-35.9847
	2-024	−	unrestricted	6	-34.964
	2-025	−	unrestricted	6	-36.7756
	2-026	−	unrestricted	6	-34.8796
	2-027	−	unrestricted	6	-37.0347
	2-028	−	unrestricted	6	-35.129
	2-029	−	unrestricted	6	-36.958
	2-030	−	unrestricted	6	-36.2348
	2-031	−	unrestricted	6	-33.9055
	2-032	−	unrestricted	6	-35.9647
	2-033	−	unrestricted	6	-36.1172
	2-034	−	unrestricted	6	-36.4865
	2-035	−	unrestricted	6	-35.8397
	2-036	−	unrestricted	6	-34.0748
	2-037	−	unrestricted	6	-36.218
	2-038	−	unrestricted	6	-36.5407
	2-039	−	unrestricted	6	-36.497
	2-040	−	unrestricted	6	-36.6508
	2-041	−	unrestricted	6	-36.2902
	2-042	−	unrestricted	8	-35.8826
	2-043	−	unrestricted	8	-34.3042
	2-044	−	unrestricted	8	-36.816
	2-045	−	unrestricted	8	-34.9164
	2-046	−	unrestricted	8	-35.1817
	2-047	−	unrestricted	8	-37.2229
	2-048	−	unrestricted	8	-34.6277
	2-049	−	unrestricted	8	-36.7319
	2-050	−	unrestricted	8	-34.4085
	2-051	−	unrestricted	8	-36.7134
	2-052	−	unrestricted	10	-35.419
	2-053	−	restricted	1	-34.1583
	2-054	−	restricted	2	-34.4973
	2-055	−	restricted	2	-34.392
	2-056	−	restricted	2	-34.3053
	2-057	−	restricted	2	-33.3516
	2-058	−	restricted	2	-34.3953
	2-059	−	restricted	2	-34.8327
	2-060	−	restricted	2	-34.5625
	2-061	−	restricted	2	-34.7155
	2-062	−	restricted	2	-34.17
	2-063	−	restricted	2	-34.4109
	2-064	−	restricted	2	-34.9706
	2-065	−	restricted	2	-34.589
	2-066	−	restricted	2	-34.2554
	2-067	−	restricted	2	-34.5099
	2-068	−	restricted	2	-34.5111
	2-069	−	restricted	3	-36.0256
	2-070	−	restricted	3	-35.5593
	2-071	−	restricted	3	-33.4799
	2-072	−	restricted	3	-35.6723
	2-073	−	restricted	3	-35.7144
	2-074	−	restricted	3	-33.6346
	2-075	−	restricted	3	-35.6721
	2-076	−	restricted	3	-33.562
	2-077	−	restricted	3	-36.0642
	2-078	−	restricted	3	-33.9101
	2-079	−	restricted	3	-36.2946
	2-080	−	restricted	3	-33.4752
	2-081	−	restricted	3	-35.8497
	2-082	−	restricted	3	-35.6979
	2-083	−	restricted	3	-33.938
	2-084	−	restricted	3	-35.8104
	2-085	−	restricted	3	-35.9002
	2-086	−	restricted	3	-36.2528
	2-087	−	restricted	3	-35.7405
	2-088	−	restricted	3	-33.4001
	2-089	−	restricted	3	-35.5466
	2-090	−	restricted	3	-36.0732
	2-091	−	restricted	3	-36.0525
	2-092	−	restricted	3	-35.7218
	2-093	−	restricted	3	-36.0338
	2-094	−	restricted	4	-34.6463
	2-095	−	restricted	4	-34.3732
	2-096	−	restricted	4	-36.7885
	2-097	−	restricted	4	-34.4641
	2-098	−	restricted	4	-34.7528
	2-099	−	restricted	4	-37.0362
	2-100	−	restricted	4	-34.5442
	2-101	−	restricted	4	-36.7259
	2-102	−	restricted	4	-34.6867
	2-103	−	restricted	4	-36.3451
	2-104	−	restricted	5	-35.7282
Pollination	3-001	−	unrestricted	2	-18.7441
	3-002	−	restricted	1	-15.4298
Leafing	4-001	−	unrestricted	2	-33.6392
	4-002	−	restricted	1	-30.7727
Fruiting & Pollination	5-001	dependent	unrestricted	8	-64.5852
	5-002	dependent	restricted	4	-55.4683
	5-003	independent	unrestricted	4	-54.5485
	5-004	independent	restricted	2	-49.9427
Fruiting & Leafing	6-001	dependent	unrestricted	8	-74.0242
	6-002	dependent	restricted	4	-67.3869
	6-003	independent	unrestricted	4	-68.8985
	6-004	independent	restricted	2	-64.4461
Pollination & Leafing	7-001	dependent	unrestricted	8	-59.3564
	7-002	dependent	restricted	4	-49.959
	7-003	independent	unrestricted	4	-51.8073
	7-004	independent	restricted	2	-46.1101
Note.
“Fruiting_A” and “Fruiting_B” denote two alternative datasets used for the ancestral state reconstructions of the fruiting trait. In “Fruiting_A”, Quercus suber is treated as a 1-year fruiting, whereas in “Fruiting_B” it is treated as a 2-year fruiting species.
