## Supplementary material for "Evolutionary origin of prolonged delayed fertilization in the Fagaceae": Suppementary Table 5

### Sheet: Sheet1
Table S5. Probability of trait states at nodes N1–N14 under the best‐fit multistate models for each analyzed trait dataset.
Node	Probability (%)
	Fruiting_A		Fruiting_B		Pollination		Leafing
	1-year	2-year	1-year	2-year	AN	EN	DEC	EVE
N1	51.2 ± 2.08	48.8 ± 2.08	51.7 ± 2.58	48.3 ± 2.58	50.6 ± 4.24	49.4 ± 4.24	49.8 ± 1.98	50.2 ± 1.98
N2	42.8 ± 4.56	57.2 ± 4.56	44.1 ± 5.12	55.9 ± 5.12	3.72 ± 2.46	96.3 ± 2.46	5.52 ± 4.70	94.5 ± 4.70
N3	14.2 ± 3.06	85.8 ± 3.06	13.2 ± 2.56	86.8 ± 2.56	0.548 ± 0.857	99.5 ± 0.857	6.10 ± 2.77	93.9 ± 2.77
N4	1.10 ± 1.22	98.9 ± 1.22	0.763 ± 0.811	99.2 ± 0.811	2.21 ± 2.42	97.8 ± 2.42	0.366 ± 0.441	99.6 ± 0.441
N5	2.21 ± 2.10	97.8 ± 2.10	1.60 ± 1.48	98.4 ± 1.48	28.1 ± 10.8	71.9 ± 10.8	0.743 ± 0.772	99.3 ± 0.772
N6	3.48 ± 3.10	96.5 ± 3.10	2.53 ± 2.29	97.5 ± 2.29	88.9 ± 4.13	11.1 ± 4.13	0.857 ± 0.907	99.1 ± 0.907
N7	97.9 ± 1.45	2.14 ± 1.45	98.3 ± 1.12	1.69 ± 1.12	99.9 ± 0.180	0.147 ± 0.180	99.0 ± 0.824	1.01 ± 0.824
N8	76.7 ± 8.87	23.3 ± 8.87	79.6 ± 8.19	20.4 ± 8.19	45.1 ± 0.952	54.9 ± 0.952	14.1 ± 7.59	85.9 ± 7.59
N9	62.9 ± 4.68	37.1 ± 4.68	64.3 ± 4.76	35.7 ± 4.76	0.268 ± 0.341	99.7 ± 0.341	40.8 ± 1.97	59.2 ± 1.97
N10	20.2 ± 1.72	79.8 ± 1.72	19.8 ± 1.52	80.2 ± 1.52	0.185 ± 0.230	99.8 ± 0.230	1.30 ± 1.07	98.7 ± 1.07
N11	98.9 ± 0.811	1.08 ± 0.811	99.2 ± 0.602	0.833 ± 0.602	0.0662 ± 0.0834	99.9 ± 0.0834	99.5 ± 0.431	0.490 ± 0.431
N12	1.69 ± 1.47	98.3 ± 1.47	1.26 ± 1.06	98.7 ± 1.06	0.0833 ± 0.113	99.9 ± 0.113	0.695 ± 0.716	99.3 ± 0.716
N13	0.125 ± 0.0922	99.9 ± 0.0922	0.0978 ± 0.0702	99.9 ± 0.0702	0.00863 ± 0.0108	100 ± 0.0108	0.0580 ± 0.0507	99.9 ± 0.0507
N14	9.20 ± 5.42	90.8 ± 5.42	7.39 ± 4.45	92.6 ± 4.45	100 ± 0.0144	0.00834 ± 0.0144	2.53 ± 1.68	97.5 ± 1.68
1-year: 1-year fruiting
2-year: 2-year fruiting
AN: Anemophily
EN: Entomophily
DEC: Deciduous
EVE: Evergreen
